# Ribosome profiling of porcine reproductive and respiratory syndrome virus reveals novel features of viral gene expression

**DOI:** 10.1101/2021.11.17.468997

**Authors:** Georgia M. Cook, Katherine Brown, Pengcheng Shang, Yanhua Li, Lior Soday, Adam M. Dinan, Charlotte Tumescheit, A. P. Adrian Mockett, Ying Fang, Andrew E. Firth, Ian Brierley

## Abstract

Porcine reproductive and respiratory syndrome virus (PRRSV) is an arterivirus which causes significant economic losses to the swine industry worldwide. Here, we use ribosome profiling (RiboSeq) and parallel RNA sequencing (RNASeq) to characterise the transcriptome and translatome of both species of PRRSV and analyse the host response to infection. We quantified viral gene expression over a timecourse of infection, and calculated the efficiency of programmed ribosomal frameshifting (PRF) at both sites on the viral genome. At the nsp2 frameshift site (a rare example of protein-stimulated frameshifting), −2 PRF efficiency increases over time, likely facilitated by accumulation of the PRF- stimulatory viral protein (nsp1β) during infection. This marks arteriviruses as the second example of temporally regulated PRF. Surprisingly, we also found PRF efficiency at the canonical ORF1ab frameshift site increases over time, in apparent contradiction of the common assumption that RNA structure-directed frameshift sites operate at a fixed efficiency. This has potential implications for the numerous other viruses with canonical PRF sites. Furthermore, we discovered several highly translated additional viral ORFs, the translation of which may be facilitated by multiple novel viral transcripts. For example, we found a 125-codon ORF overlapping nsp12, which is expressed as highly as nsp12 itself at late stages of replication, and is likely translated from novel subgenomic (sg) RNA transcripts that overlap the 3′ end of ORF1b. Similar transcripts were discovered for both PRRSV-1 and PRRSV- 2, suggesting a potential conserved mechanism for temporal regulation of expression of the 3′-proximal region of ORF1b. In addition, we identified a highly translated, short upstream ORF (uORF) in the 5′ UTR, the presence of which is highly conserved amongst PRRSV-2 isolates. This is the first application of RiboSeq to arterivirus-infected cells, and reveals new features which add to the complexity of gene expression programmes in this important family of nidoviruses.
