## Supplementary Table 1 for "Ribosome profiling of porcine reproductive and respiratory syndrome virus reveals novel features of viral gene expression"

### Sheet: General plots and analyses
Regions of the viral genome selected for plots and/or analyses other than quantification of viral gene expression
Plot/analysis	Figure	Virus	Region name	Coordinates on viral genome	Comments
Length distribution on specific regions of viral genome	Supplementary Figure 3 and Supplementary Figure 12B	NA	ORF1a	179-7669	Covers whole of ORF1a including nsp2TF
Length distribution on specific regions of viral genome	Supplementary Figure 3 and Supplementary Figure 12B	NA	ORF1b	7696-11595	Covers whole of ORF1b except nsp12
Length distribution on specific regions of viral genome	Supplementary Figure 3 and Supplementary Figure 12B	NA	sgORFs	12062-15246	Covers whole sgRNA region so includes overlapping CDSs. Excludes ribosomes terminating on N and the 3'UTR of N
Length distribution on specific regions of viral genome	Supplementary Figure 6E	EU	ORF1a	210-7157	Covers whole of ORF1a including nsp2TF
Length distribution on specific regions of viral genome	Supplementary Figure 6E	EU	ORF1b	7184-11548	Covers whole of ORF1b
Length distribution on specific regions of viral genome	Supplementary Figure 6E	EU	sgORFs	11562-14747	Covers whole sgRNA region so includes overlapping CDSs. Excludes ribosomes terminating on N and the 3'UTR of N
Phasing on specific regions of viral genome	Supplementary Figure 4 and Supplementary Figure 12F	NA	ORF1a	179-3862 and 4391-7669 combined	Excludes nsp2TF
Phasing on specific regions of viral genome	Supplementary Figure 4 and Supplementary Figure 12F	NA	ORF1b	7696-10407	Excludes part of nsp10-nsp12 where overlapping novel ORFs were identified
Phasing on specific regions of viral genome	Supplementary Figure 4 and Supplementary Figure 12F	NA	N	14890-15246	Excludes the part of N CDS that overlaps M CDS
Phasing on specific regions of viral genome	Supplementary Figure 6D	EU	ORF1a	210-3320 and 3849-7157 combined	Excludes nsp2TF
Phasing on specific regions of viral genome	Supplementary Figure 6D	EU	ORF1b	7184-11548	Covers whole of ORF1b
Phasing on specific regions of viral genome	Supplementary Figure 6D	EU	N	14364-14747	Excludes the part of N CDS that overlaps M CDS
sgRNA:ORF1a read density ratio	Figure 2F	NA	ORF1a	179-3862	Excludes nsp2 frameshift site onwards to avoid confounding effect of frameshift efficiency variations
sgRNA:ORF1a read density ratio	Figure 2F	NA	sgRNA	12062-15246	Excludes 3'UTR of sgRNAs
sgRNA:ORF1a read density ratio	Figure 2F	EU	ORF1a	210-3320	Excludes nsp2 frameshift site onwards to avoid confounding effect of frameshift efficiency variations
sgRNA:ORF1a read density ratio	Figure 2F	EU	sgRNA	11562-14747	Excludes 3'UTR of sgRNAs
Junction-spanning read analysis for novel transcript discovery	Figure 4 and Figure 5A	NA	leader TRS	179-193	UUAACC motif spans 185-190 but due to ambiguity in assignment of exact junction position some sgRNA junctions were assigned just outside this range so the region was extended to accommodate these.
Junction-spanning read analysis for novel transcript discovery	Figure 5B	EU	leader TRS	213-221	UUAACC motif spans 216-221 but due to ambiguity in assignment of exact junction position some sgRNA junctions were assigned just outside this range so the region was extended to accommodate these.
nsp2 density normalisation-based frameshift efficiency calculation	Supplementary Figure 22A and B	NA	upstream	1922-3691	Region start site defined as the first codon after the body TRS for the junction (1747-13894) representing a heteroclite sgRNA. Region end defined as 180 nt upstream of the end of the nsp2 frameshift site, to avoid potential confounding effects of frameshifting.
nsp2 density normalisation-based frameshift efficiency calculation	Supplementary Figure 22A and B	NA	downstream	4568-7495	Region calculated by leaving a 180 nt buffer between start/end of region of interest, to avoid potential confounding effects of initiation/frameshifting
ORF1ab frameshift efficiency calculation	Figure 10D	NA	upstream	4568-7495	Region calculated by leaving a 180 nt buffer between start/end of region of interest, to avoid potential confounding effects of initiation/frameshifting
ORF1ab frameshift efficiency calculation	Figure 10D	NA	downstream	7723-9147	Region calculated by leaving a 30 nt buffer between start/end of region of interest, to avoid potential confounding effects of frameshifting. Region of interest designed to exclude translation resulting from novel sgRNA caused by body TRS at 9192, and buffer shortened because region of interest is already quite short after excluding this non-canonical body TRS.
ORF1ab frameshift efficiency calculation	Figure 10D	EU	upstream	4026-6983	Region calculated by leaving a 180 nt buffer between start/end of region of interest, to avoid potential confounding effects of initiation/frameshifting
ORF1ab frameshift efficiency calculation	Figure 10D	EU	downstream	7211-8755	Region calculated by leaving a 30 nt buffer between start/end of region of interest, to avoid potential confounding effects of initiation/frameshifting. Region of interest designed to exclude translation resulting from novel sgRNA caused by body TRS at 8800, and buffer shortened because region of interest is already quite short after excluding this non-canonical body TRS.
Phasing in regions upstream, transframe, or downstream relative to FS sites (and for phasing-based nsp2 FS efficiency calculations)	Figure 10C, Supplementary Figure 22A, C and D, Supplementary Figure 20	NA	nsp2 upstream	1922-3691	Same region as used for nsp2 density-normalisation-based frameshift efficiency calculation
Phasing in regions upstream, transframe, or downstream relative to FS sites (and for phasing-based nsp2 FS efficiency calculations)	Figure 10C, Supplementary Figure 22A, C and D, Supplementary Figure 20	NA	nsp2 transframe	3912-4352	Transframe region, with 30 nt buffer excluded at either end
Phasing in regions upstream, transframe, or downstream relative to FS sites	Supplementary Figure 20	NA	nsp2 downstream/ORF1ab upstream	4568-7495	Same region as used for ORF1ab frameshift efficiency calculation (for ORF1ab upstream)
Phasing in regions upstream, transframe, or downstream relative to FS sites	Supplementary Figure 20	NA	ORF1ab downstream	7723-9147	Same region as used for ORF1ab frameshift efficiency calculation
Phasing in regions upstream, transframe, or downstream relative to FS sites (and for phasing-based nsp2 FS efficiency calculations)	Figure 10C, Supplementary Figure 22A, C and D, Supplementary Figure 20	EU	nsp2 upstream	1926-3149	Region determined as for NA PRRSV (no junctions were found for the heteroclite sgRNA in EU PRRSV but an equivalent region was taken to avoid the possiblity that the junction is present but undetected).
Phasing in regions upstream, transframe, or downstream relative to FS sites (and for phasing-based nsp2 FS efficiency calculations)	Figure 10C, Supplementary Figure 22A, C and D, Supplementary Figure 20	EU	nsp2 transframe	3370-3810	Region determined as for NA PRRSV
Phasing in regions upstream, transframe, or downstream relative to FS sites	Supplementary Figure 20	EU	nsp2 downstream/ORF1ab upstream	4026-6983	Same region as used for ORF1ab frameshift efficiency calculation (for ORF1ab upstream)
Phasing in regions upstream, transframe, or downstream relative to FS sites	Supplementary Figure 20	EU	ORF1ab downstream	7211-8755	Same region as used for ORF1ab frameshift efficiency calculation
downstream region for nsp2 phasing-based frameshift efficiency bootstrap resampling negative control	Supplementary Figure 22C and D	NA	ctrl	4569-5009	Region determined by taking the nsp2 downstream region from the phasing bar charts and truncating to 147 codons to match the length of the transframe region. Additionally, the coordinates were adjusted by addition of a single nucleotide to align with the -2 frame, again to match the treatment of the transframe region.
downstream region for nsp2 phasing-based frameshift efficiency bootstrap resampling negative control	Supplementary Figure 22C and D	EU	ctrl	4027-4467	Region determined by taking the nsp2 downstream region from the phasing bar charts and truncating to 147 codons to match the length of the transframe region. Additionally, the coordinates were adjusted by addition of a single nucleotide to align with the -2 frame, again to match the treatment of the transframe region.

### Sheet: Transcript abundance estimation
Junctions used to estimate transcript abundance in junction-spanning read analysis
Virus	Transcript	Input junctions counted
NA	ORF1b sgRNA 1	184-8493
NA	ORF1b sgRNA 2	184-9189, 184-9190
NA	ORF1b sgRNA 3	183-10422, 182-10422
NA	ORF1b sgRNA 4	184-10652, 183-10650
NA	ORF1b sgRNA 5	181-10782, 183-10783, 185-10786, 179-10780, 184-10758, 184-10762
NA	ORF1b sgRNA 6	184-11375, 184-11435
NA	ORF1b sgRNA 7	184-11599, 182-11593, 184-11618, 184-11619, 184-11617
NA	ORF1b sgRNA 8	185-11788, 183-11782, 184-11787
NA	sgRNA 1	183-12044, 184-12044, 186-12049, 184-12046, 184-12047, 187-12049, 181-12043, 182-12044
NA	GP2-iORF sgRNA	184-12170, 184-12171, 184-12173, 183-12170, 184-12172
NA	sgRNA 2	184-12606, 183-12605, 184-12605, 186-12608, 185-12608, 184-12604, 182-12604
NA	GP3-iORF sgRNA	185-13118, 183-13116
NA	sgRNA 3	184-13230, 184-13231, 183-13229, 188-13234, 184-13228, 184-13229, 183-13195, 183-13196, 185-13199, 183-13176, 184-13178, 184-13195
NA	GP4-iORF sgRNA	183-13509, 184-13507, 184-13509, 184-13510, 185-13507
NA	sgRNA 4	183-13739, 184-13742, 184-13740, 183-13741, 191-13750, 183-13740, 191-13749, 184-13741, 182-13739, 183-13738
NA	sgRNA 5	183-14348, 193-14362, 184-14353, 193-14360, 179-14346, 181-14347, 185-14353
NA	sgRNA 6	183-14758, 184-14758, 187-14770, 186-14761, 190-14769, 186-14760, 184-14759, 184-14771, 184-14761, 187-14760, 185-14760, 185-14761, 190-14767, 192-14768, 193-14768, 187-14761, 186-14874, 186-14873, 185-14873, 187-14876, 185-14874, 187-14865, 184-14872, 183-14872, 184-14871, 184-14873, 183-14800, 184-14825, 184-14826
EU	ORF1b sgRNA 1	216-8800, 217-8801
EU	ORF1b sgRNA 2	215-10273
EU	sgRNA 1	217-11529, 215-11527, 215-11526, 215-11528, 216-11529, 214-11424
EU	sgRNA 2	216-12164
EU	sgRNA 3	215-12632, 215-12633
EU	sgRNA 4	214-13231, 218-13235, 217-13234
EU	sgRNA 5	215-13832, 215-13833, 214-13833, 216-13834, 218-13836, 214-13832
EU	sgRNA 6	217-14247, 215-14245, 216-14246, 217-14360, 215-14359, 216-14360, 215-14358, 215-14277, 217-14279
Regions of the viral genome used to investigate relative expression of heteroclite sgRNA vs gRNA by decumulation
Virus	Transcript	Region start	Region end
NA	gRNA	1762	8479
NA	hetero	206	1731
EU	gRNA	1765	8785
EU	hetero	237	1734

### Sheet: Translation level estimation
Regions of the viral genome selected for calculation of translation levels, where PRICE output was not used
Translation of different regions of ORF1b
Virus	ORF	Region start	Region end
NA	ORF1a	1742	3865
NA	nsp9-genomic	7696	8478
NA	nsp9-sgRNA1	8494	9174
NA	nsp9-10-sgRNA2	9190	10407
NA	nsp10-sgRNA3	10426	10635
NA	nsp10-sgRNA4	10654	10746
NA	nsp10-11-sgRNA5	10786	11358
NA	nsp11-sgRNA6	11437	11580
NA	nsp12-sgRNA7	11620	11772
NA	nsp12-sgRNA8	11788	12030
EU	ORF1a	1746	3320
EU	nsp9-genomic	7184	8782
EU	nsp9-10-sgRNA1	8801	10258
EU	nsp10-11-sgRNA2	10274	11410
Translation of different regions of ORF1a
Virus	ORF	Region start	Region end
NA	heteroclite	179	1729
NA	before FS	1742	3862
NA	after FS	4391	7669
EU	heteroclite	213	1736
EU	before FS	1749	3320
EU	after FS	3852	7157
