## Supplementary Table 2 for "Ribosome profiling of porcine reproductive and respiratory syndrome virus reveals novel features of viral gene expression"

### Sheet: Library_compositions
Virus	Library	Total	Too short	Adapter-only	No adapter	PCR duplicates	rRNA		vRNA		mRNA		ncRNA		gDNA
							fwd	rev	fwd	rev	fwd	rev	fwd	rev	fwd	rev
NA PRRSV	noCHX_Ribo_3hpi_WT_1	31767153	2461971	41781	136488	2961279	12553514	113700	732	11	7656016	132961	3274150	2195	267095	219460
NA PRRSV	noCHX_Ribo_3hpi_WT_2	37347643	2433203	67728	128671	5728772	17637454	64913	204	1	7386278	52556	1473705	1272	486384	139786
NA PRRSV	noCHX_Ribo_3hpi_KO2_1	16068995	239765	28160	69408	1758798	7884806	31220	161	3	3638197	31040	1193545	636	261343	75518
NA PRRSV	noCHX_Ribo_3hpi_KO2_2	60755541	1572040	148573	367435	10336740	27734024	434656	1440	37	9440094	299977	4908000	7103	428821	380172
NA PRRSV	noCHX_Ribo_3hpi_mock_1	34308222	1051331	92031	286055	5101978	16456794	59591	6	1	6223824	60720	2741927	1269	474237	157267
NA PRRSV	noCHX_Ribo_3hpi_mock_2	36469626	1923493	67892	318094	6025493	17509516	56323	10	1	6257066	74479	2108894	1270	407410	133055
NA PRRSV	noCHX_Ribo_6hpi_WT_1	34904625	2626209	408329	121126	5553992	13490002	118389	12018	513	8298075	57671	2130229	1799	243042	180898
NA PRRSV	noCHX_Ribo_6hpi_WT_2	37391030	2207015	161538	119910	6281017	18291094	56682	9484	300	6012788	65443	1803610	958	751259	121222
NA PRRSV	noCHX_Ribo_6hpi_KO2_1	36895446	974441	186548	93381	5268110	19267812	57759	5622	705	6013007	76490	2483131	961	497432	139337
NA PRRSV	noCHX_Ribo_6hpi_KO2_2	33884866	1562716	284255	96254	4423687	16991692	72849	6261	749	5957915	139316	2075055	1015	227410	160231
NA PRRSV	noCHX_Ribo_6hpi_mock_1	33310258	1996543	552749	186721	4779545	13850936	80907	7	4	6596481	71249	3066670	1504	249846	168119
NA PRRSV	noCHX_Ribo_6hpi_mock_2	35871930	817158	357568	188819	5363923	17249892	130982	14	6	6292567	211765	2488389	1686	227976	182592
NA PRRSV	noCHX_Ribo_9hpi_WT_1	62505003	6796553	5331904	147879	11129647	27419128	174224	886554	110608	4548613	52080	1245084	871	460896	194068
NA PRRSV	noCHX_Ribo_9hpi_WT_2	58147383	21326995	145481	1228785	3566599	18576874	456559	584928	152741	2725715	152584	3137625	3087	444198	362391
NA PRRSV	noCHX_Ribo_9hpi_WT_3	38754054	19759654	465782	207249	2234303	8665003	322379	210407	74148	687262	101597	893697	3285	335164	304280
NA PRRSV	noCHX_Ribo_9hpi_WT_4	36630328	18519987	748943	294091	3410132	7822050	144466	395037	51050	1282206	89786	1321962	2127	187342	160748
NA PRRSV	noCHX_Ribo_9hpi_KO2_1	55811557	5830750	5656708	133450	9215365	19953459	215825	1244390	102011	7203178	60897	1395630	1188	299030	240153
NA PRRSV	noCHX_Ribo_9hpi_KO2_2	68659465	26264481	816714	1812529	4054089	20833385	522034	488912	145261	2258941	205750	3356206	3492	534392	442322
NA PRRSV	noCHX_Ribo_9hpi_KO2_3	35971254	19356015	283863	378583	1289679	7400071	174998	299797	55012	1745446	103050	1759447	1591	263595	232383
NA PRRSV	noCHX_Ribo_9hpi_KO2_4	38808137	23562276	483297	494580	1736395	7627103	205105	143406	42669	812940	94623	908375	2239	187829	167356
NA PRRSV	noCHX_Ribo_9hpi_mock_1	60236355	5987652	9650580	474753	14528444	16791327	334324	896	108	5949180	80963	1084462	1357	290751	246917
NA PRRSV	noCHX_Ribo_9hpi_mock_2	66550236	23060072	1125941	1610775	4208920	21381489	377533	1675	411	4266023	210347	3319944	2807	514088	406403
NA PRRSV	noCHX_Ribo_9hpi_mock_4	50867766	31918797	595728	337067	2071956	8797125	186561	121	16	1923430	114425	1202719	1321	236389	228315
NA PRRSV	noCHX_Ribo_12hpi_WT_1	40975111	1406450	295351	192301	6008000	23135497	62996	1195840	70139	2897195	44539	2883209	1169	369379	129524
NA PRRSV	noCHX_Ribo_12hpi_WT_2	34932425	16881232	688082	226556	2499050	11247786	32545	398133	39876	801476	70377	773289	570	53029	36271
NA PRRSV	noCHX_Ribo_12hpi_KO2_1	45020783	2804057	278541	198737	7814548	25231037	53833	996750	33269	2713331	49709	2054731	1130	633269	101312
NA PRRSV	noCHX_Ribo_12hpi_KO2_2	41325968	1304744	229935	466568	5584770	25937473	41199	824471	53158	1761953	65965	1431454	741	514502	113502
NA PRRSV	noCHX_Ribo_12hpi_mock_1	41919312	4662417	322333	178356	6130091	19903116	65583	318	18	5299511	75012	2552150	1278	423463	166087
NA PRRSV	noCHX_Ribo_12hpi_mock_2	38344174	2386279	377267	245934	5456463	17684179	127719	1265	58	5366599	114360	2286235	1903	282074	247586
NA PRRSV	noCHX_RNA_3hpi_WT_1	38701477	456397	119554	310929	2857213	218833	37305	16249	11	7317318	1461573	11043691	12010	4574473	3856496
NA PRRSV	noCHX_RNA_3hpi_WT_2	40014980	667418	175630	556248	3265185	243757	39611	17169	19	7475603	1577246	11434114	10869	4534925	3869477
NA PRRSV	noCHX_RNA_3hpi_KO2_1	37466917	754798	188675	442670	3837444	225211	48175	46199	10	7348049	1436391	10859039	5686	4213580	3613721
NA PRRSV	noCHX_RNA_3hpi_KO2_2	41840323	507386	86962	490912	3311580	326276	41514	51346	23	8121835	1589487	11967334	9478	5115056	4225239
NA PRRSV	noCHX_RNA_3hpi_mock_1	31574417	1609100	517817	372262	3475913	185335	32435	2	0	5055430	1374158	9204564	4465	3547935	2719285
NA PRRSV	noCHX_RNA_3hpi_mock_2	39018188	520360	93595	425053	3022581	763545	245770	1	0	8244825	1460823	10690154	6651	4524450	3832648
NA PRRSV	noCHX_RNA_6hpi_WT_1	30076468	688308	495099	852249	10366280	249700	18494	13319	3107	3219175	392737	6094915	2779	2457697	1846931
NA PRRSV	noCHX_RNA_6hpi_WT_2	31807698	494965	502744	382704	6289249	322405	20572	15922	3394	3526236	1152594	7891858	6160	4137127	2763992
NA PRRSV	noCHX_RNA_6hpi_KO2_1	31192739	842323	948223	543546	5443561	305186	23315	10688	1837	3065904	1099155	7790547	8129	3886648	2467755
NA PRRSV	noCHX_RNA_6hpi_KO2_2	26590938	735375	973957	717352	7053531	209508	13667	10551	1768	2858069	463917	5648748	4894	2524145	1730874
NA PRRSV	noCHX_RNA_6hpi_mock_1	36018428	1671483	1448724	402984	5325932	336925	24224	10	1	3530158	1585089	9316519	8128	4283109	2901979
NA PRRSV	noCHX_RNA_6hpi_mock_2	29917792	2823661	2525599	1307054	3639582	254365	16830	4	0	3379660	842601	6821761	4198	2858301	1996601
NA PRRSV	noCHX_RNA_9hpi_WT_1	59729065	3550826	568684	581343	4490045	1307444	350941	3576556	585875	5423546	3091213	15949654	12353	7057259	5386502
NA PRRSV	noCHX_RNA_9hpi_WT_2	42621802	1048896	37019	1009311	2243485	641043	104995	2908595	300062	5126356	1640694	11079643	3893	5640351	3685590
NA PRRSV	noCHX_RNA_9hpi_WT_3	40814336	1757998	263327	1245493	2270412	485107	24277	2404899	185813	3656246	951207	10930481	12675	3585598	2984382
NA PRRSV	noCHX_RNA_9hpi_WT_4	41439956	2816790	386396	537218	2499669	573233	27584	2389282	219369	3518719	1498840	11231351	15738	4144246	2869079
NA PRRSV	noCHX_RNA_9hpi_KO2_1	64579731	3480348	388124	537053	4096155	1614303	393406	3443388	514043	6665176	3434697	18330191	15278	7633473	5997150
NA PRRSV	noCHX_RNA_9hpi_KO2_2	43769271	1158689	73532	818608	2616515	618226	91141	3508869	298625	4710970	1701572	10901495	4715	5953303	3890954
NA PRRSV	noCHX_RNA_9hpi_KO2_3	38929700	1228242	304270	380688	2739694	352101	22037	1446811	144894	3050109	1371216	10943306	13258	4177107	2880684
NA PRRSV	noCHX_RNA_9hpi_KO2_4	39311947	2125500	1050576	501679	5683159	357725	26400	1199633	106975	2692429	2123096	10214259	10375	3551636	2453240
NA PRRSV	noCHX_RNA_9hpi_mock_1	59041931	5043679	407907	498971	3650428	1324250	260076	1708	271	4795807	3697883	18355805	14784	7511927	5649416
NA PRRSV	noCHX_RNA_9hpi_mock_2	42679901	2540527	188356	815326	3561015	331090	173941	1492	141	2813183	1995143	10711718	4012	7228446	4050007
NA PRRSV	noCHX_RNA_9hpi_mock_3	39286951	1763415	366103	825297	3776829	287667	21607	491	56	3502826	1186107	10878637	12522	3978287	2588396
NA PRRSV	noCHX_RNA_9hpi_mock_4	47941042	25471983	2948632	1114929	2874721	187538	12416	746	87	2051224	646582	6095396	15801	1015063	820413
NA PRRSV	noCHX_RNA_12hpi_WT_1	37867819	683551	280012	674202	4551516	612639	22937	6113360	527549	2320599	1969893	9187593	19175	3478008	2043097
NA PRRSV	noCHX_RNA_12hpi_WT_2	39337741	524134	440071	693912	6944650	523763	17609	6786226	515812	2450093	1078889	7962707	15831	2976001	1828751
NA PRRSV	noCHX_RNA_12hpi_KO2_1	40548402	686172	449588	608139	6204336	478065	18917	5412819	375740	2211818	1706606	9386708	19823	3462574	1912098
NA PRRSV	noCHX_RNA_12hpi_KO2_2	38958098	618470	238892	1128000	4171578	515396	21728	6860467	565214	2576630	1048421	8700472	18123	3236011	1997456
NA PRRSV	noCHX_RNA_12hpi_mock_1	40151560	1433153	1505771	1304050	7824684	486272	17271	403	30	3451117	1432198	9857209	18828	3105728	1729341
NA PRRSV	noCHX_RNA_12hpi_mock_2	41266871	505111	318259	432201	5739847	510799	27523	2099	152	4440908	1812454	11590399	23997	4397399	2741763
EU PRRSV	CHX_Ribo_8hpi_WT_1	74382591	10417589	2397990	446670	0	14676152	37432151	246615	4472	953094	30927	195559	72435	419009	282266
EU PRRSV	CHX_Ribo_8hpi_WT_2	77326257	50898851	640957	451699	6464379	4130117	10783679	100889	1538	395842	10555	66198	39243	151031	92292
EU PRRSV	CHX_RNA_8hpi_WT_1	49491001	4039001	602984	308886	0	3627544	1019165	2203152	245067	5749464	4610219	12341034	8175	4473262	4122452
EU PRRSV	CHX_RNA_8hpi_WT_2	73028398	28411309	302723	698361	6236275	2854041	657271	1588895	191143	4648279	3843961	11465970	13505	3701832	3062351
NA PRRSV	CHX_Ribo_9hpi_WT_1	53506936	2937391	6018873	109412	7288896	11675928	948118	2130272	213146	14388105	76533	1840426	2280	335662	425193
