## Supplementary Table 3 for "Ribosome profiling of porcine reproductive and respiratory syndrome virus reveals novel features of viral gene expression"

### Sheet: Filtered TRS junctions
No TRS-spanning junctions were present in more than one library from this timepoint

### Sheet: Input TRS junctions
Row ID	Library	Donor cluster	Acceptor cluster	Input junctions	Input junction read counts	Total junction read counts	Donor midpoint	Acceptor midpoint	Donor non-JS read count	Acceptor non-JS read count	Proportion of JS reads at donor site	Proportion of JS reads at acceptor site
A0	RNA-3hpi-WT-1	185	4799	185_4799	1	1	185	4799	48	17	0.0204082	0.0555556
C0	RNA-3hpi-KO2-1	185	636	185_636	1	1	185	636	113	60	0.00877193	0.0163934
C1	RNA-3hpi-KO2-1	184	13509	184_13509	1	1	184	13509	113	69	0.00877193	0.0142857
C2	RNA-3hpi-KO2-1	186	14761	186_14761	1	1	186	14761	113	53	0.00877193	0.0185185
D0	RNA-3hpi-KO2-2	186	636	186_636	1	1	186	636	110	55	0.00900901	0.0178571
D1	RNA-3hpi-KO2-2	185	1058	185_1058	1	1	185	1058	110	138	0.00900901	0.00719424
D2	RNA-3hpi-KO2-2	193	3442	193_3442	1	1	193	3442	110	64	0.00900901	0.0153846
D3	RNA-3hpi-KO2-2	183	10650	183_10650	1	1	183	10650	110	57	0.00900901	0.0172414
D4	RNA-3hpi-KO2-2	184	12046	184_12046	1	1	184	12046	110	91	0.00900901	0.0108696
D5	RNA-3hpi-KO2-2	193	14360	193_14360	1	1	193	14360	110	89	0.00900901	0.0111111

### Sheet: Filtered non-TRS-spanning junct
Donor cluster	Acceptor cluster	Input junctions	Input junction read counts	Total junction read counts	Donor midpoint	Acceptor midpoint	Libraries with reads supporting junction	Row IDs	Deletion length	Donor non-JS read count	Acceptor non-JS read count	Proportion of JS reads at donor site	Proportion of JS reads at acceptor site
8755	8835	8755_8835, 8755_8835, 8755_8835	1, 1, 1	3	8755	8835	RNA-3hpi-KO2-1, RNA-3hpi-KO2-2, RNA-3hpi-WT-2	B17, C35, D38	80	143	248	0.0205479	0.0119522
1746, 1747	13893, 13894	1747_13894, 1746_13893, 1747_13894	2, 1, 1	4	1747	13894	RNA-3hpi-KO2-2, RNA-3hpi-KO2-1	C76, D88	12147	223	237	0.0176211	0.0165975

### Sheet: Input non-TRS-spanning junction
Row ID	Library	Donor cluster	Acceptor cluster	Input junctions	Input junction read counts	Total junction read counts	Donor midpoint	Acceptor midpoint	Deletion length	Donor non-JS read count	Acceptor non-JS read count	Proportion of JS reads at donor site	Proportion of JS reads at acceptor site
A0	RNA-3hpi-WT-1	924	1688	924_1688	1	1	924	1688	764	26	46	0.037037	0.0212766
A1	RNA-3hpi-WT-1	4485	4657	4485_4657	1	1	4485	4657	172	41	15	0.0238095	0.0625
A2	RNA-3hpi-WT-1	4548	4677	4548_4677	1	1	4548	4677	129	17	27	0.0555556	0.0357143
A3	RNA-3hpi-WT-1	4333	4967	4333_4967	1	1	4333	4967	634	38	23	0.025641	0.0416667
A4	RNA-3hpi-WT-1	1028	6705	1028_6705	1	1	1028	6705	5677	17	31	0.0555556	0.03125
A5	RNA-3hpi-WT-1	637	6840	637_6840	1	1	637	6840	6203	21	37	0.0454545	0.0263158
A6	RNA-3hpi-WT-1	6973	7013	6973_7013	1	1	6973	7013	40	28	23	0.0344828	0.0416667
A7	RNA-3hpi-WT-1	7371	7514	7371_7514	1	1	7371	7514	143	26	12	0.037037	0.0769231
A8	RNA-3hpi-WT-1	2668	7810	2668_7810	1	1	2668	7810	5142	25	32	0.0384615	0.030303
A9	RNA-3hpi-WT-1	3356	8211	3356_8211	1	1	3356	8211	4855	40	12	0.0243902	0.0769231
A10	RNA-3hpi-WT-1	8548	8568	8548_8568	1	1	8548	8568	20	29	24	0.0333333	0.04
A11	RNA-3hpi-WT-1	8728	8765	8728_8765	1	1	8728	8765	37	32	33	0.030303	0.0294118
A12	RNA-3hpi-WT-1	9418	9484	9418_9484	1	1	9418	9484	66	18	35	0.0526316	0.0277778
A13	RNA-3hpi-WT-1	4424	10212	4424_10212	1	1	4424	10212	5788	27	45	0.0357143	0.0217391
A14	RNA-3hpi-WT-1	2951	10910	2951_10910	1	1	2951	10910	7959	39	23	0.025	0.0416667
A15	RNA-3hpi-WT-1	10904	11489	10904_11489	1	1	10904	11489	585	19	36	0.05	0.027027
A16	RNA-3hpi-WT-1	10997	11605	10997_11605	1	1	10997	11605	608	33	31	0.0294118	0.03125
A17	RNA-3hpi-WT-1	7066	12608	7066_12608	1	1	7066	12608	5542	24	16	0.04	0.0588235
A18	RNA-3hpi-WT-1	12842	14761	12842_14761	1	1	12842	14761	1919	33	25	0.0294118	0.0384615
A19	RNA-3hpi-WT-1	14977	15024	14977_15024	1	1	14977	15024	47	32	30	0.030303	0.0322581
A20	RNA-3hpi-WT-1	14813	15314	14813_15314	1	1	14813	15314	501	30	51	0.0322581	0.0192308
B0	RNA-3hpi-WT-2	1067	1310	1067_1310	1	1	1067	1310	243	32	22	0.030303	0.0434783
B1	RNA-3hpi-WT-2	1438	1475	1438_1475	1	1	1438	1475	37	13	25	0.0714286	0.0384615
B2	RNA-3hpi-WT-2	1944	1971	1944_1971	1	1	1944	1971	27	28	22	0.0344828	0.0434783
B3	RNA-3hpi-WT-2	2558	2802	2558_2802	1	1	2558	2802	244	17	44	0.0555556	0.0222222
B4	RNA-3hpi-WT-2	2987	3667	2987_3667	1	1	2987	3667	680	19	30	0.05	0.0322581
B5	RNA-3hpi-WT-2	2716	4303	2716_4303	1	1	2716	4303	1587	39	29	0.025	0.0333333
B6	RNA-3hpi-WT-2	5363	5626	5363_5626	2	2	5363	5626	263	23	28	0.08	0.0666667
B7	RNA-3hpi-WT-2	4884	5714	4884_5714	1	1	4884	5714	830	25	25	0.0384615	0.0384615
B8	RNA-3hpi-WT-2	6356	6436	6356_6436	1	1	6356	6436	80	32	36	0.030303	0.027027
B9	RNA-3hpi-WT-2	6871	6921	6871_6921	1	1	6871	6921	50	21	37	0.0454545	0.0263158
B10	RNA-3hpi-WT-2	2625	7314	2625_7314	1	1	2625	7314	4689	16	18	0.0588235	0.0526316
B11	RNA-3hpi-WT-2	7316	7478	7316_7478	1	1	7316	7478	162	19	18	0.05	0.0526316
B12	RNA-3hpi-WT-2	5458	7634	5458_7634	1	1	5458	7634	2176	42	34	0.0232558	0.0285714
B13	RNA-3hpi-WT-2	3248	8133	3248_8133	1	1	3248	8133	4885	32	29	0.030303	0.0333333
B14	RNA-3hpi-WT-2	4459	8145	4459_8145	1	1	4459	8145	3686	14	36	0.0666667	0.027027
B15	RNA-3hpi-WT-2	6161	8714	6161_8714	1	1	6161	8714	2553	25	61	0.0384615	0.016129
B16	RNA-3hpi-WT-2	5322	8792	5322_8792	1	1	5322	8792	3470	62	20	0.015873	0.047619
B17	RNA-3hpi-WT-2	8755	8835	8755_8835	1	1	8755	8835	80	25	25	0.0384615	0.0384615
B18	RNA-3hpi-WT-2	8756	8844	8756_8844	1	1	8756	8844	88	22	23	0.0434783	0.0416667
B19	RNA-3hpi-WT-2	997	9180	997_9180	1	1	997	9180	8183	22	24	0.0434783	0.04
B20	RNA-3hpi-WT-2	8600	9351	8600_9351	1	1	8600	9351	751	25	46	0.0384615	0.0212766
B21	RNA-3hpi-WT-2	4499	9669	4499_9669	1	1	4499	9669	5170	37	27	0.0263158	0.0357143
B22	RNA-3hpi-WT-2	2644	9673	2644_9673	1	1	2644	9673	7029	11	28	0.0833333	0.0344828
B23	RNA-3hpi-WT-2	8189	10728	8189_10728	1	1	8189	10728	2539	22	20	0.0434783	0.047619
B24	RNA-3hpi-WT-2	10719	11110	10719_11110	1	1	10719	11110	391	14	27	0.0666667	0.0357143
B25	RNA-3hpi-WT-2	2609	11960	2609_11960	1	1	2609	11960	9351	23	29	0.0416667	0.0333333
B26	RNA-3hpi-WT-2	12237	12268	12237_12268	1	1	12237	12268	31	39	62	0.025	0.015873
B27	RNA-3hpi-WT-2	12101	12522	12101_12522	1	1	12101	12522	421	21	29	0.0454545	0.0333333
B28	RNA-3hpi-WT-2	6618	13667	6618_13667	1	1	6618	13667	7049	22	32	0.0434783	0.030303
B29	RNA-3hpi-WT-2	4663	13930	4663_13930	1	1	4663	13930	9267	26	61	0.037037	0.016129
B30	RNA-3hpi-WT-2	4499	14181	4499_14181	1	1	4499	14181	9682	37	41	0.0263158	0.0238095
B31	RNA-3hpi-WT-2	12048	14269	12048_14269	1	1	12048	14269	2221	23	30	0.0416667	0.0322581
C0	RNA-3hpi-KO2-1	506	766	506_766	1	1	506	766	260	86	51	0.0114943	0.0192308
C1	RNA-3hpi-KO2-1	593	961	593_961	1	1	593	961	368	95	70	0.0104167	0.0140845
C2	RNA-3hpi-KO2-1	311	1109	311_1109	1	1	311	1109	798	87	99	0.0113636	0.01
C3	RNA-3hpi-KO2-1	67	1145	67_1145	1	1	67	1145	1078	33	140	0.0294118	0.0070922
C4	RNA-3hpi-KO2-1	1261	1558	1261_1558	1	1	1261	1558	297	97	138	0.0102041	0.00719424
C5	RNA-3hpi-KO2-1	611	1685	611_1685	1	1	611	1685	1074	91	130	0.0108696	0.00763359
C6	RNA-3hpi-KO2-1	1860	1883	1860_1883	1	1	1860	1883	23	32	42	0.030303	0.0232558
C7	RNA-3hpi-KO2-1	1747	2175	1747_2175	1	1	1747	2175	428	82	69	0.0120482	0.0142857
C8	RNA-3hpi-KO2-1	312	2223	312_2223	1	1	312	2223	1911	79	58	0.0125	0.0169492
C9	RNA-3hpi-KO2-1	2002	2801	2002_2801	1	1	2002	2801	799	41	75	0.0238095	0.0131579
C10	RNA-3hpi-KO2-1	2135	3184	2135_3184	1	1	2135	3184	1049	95	66	0.0104167	0.0149254
C11	RNA-3hpi-KO2-1	2288	3640	2288_3640	1	1	2288	3640	1352	100	123	0.00990099	0.00806452
C12	RNA-3hpi-KO2-1	3288	3646	3288_3646	1	1	3288	3646	358	44	124	0.0222222	0.008
C13	RNA-3hpi-KO2-1	675	3948	675_3948	1	1	675	3948	3273	89	81	0.0111111	0.0121951
C14	RNA-3hpi-KO2-1	4044	4178	4044_4178	1	1	4044	4178	134	70	75	0.0140845	0.0131579
C15	RNA-3hpi-KO2-1	1687	4328	1687_4328	1	1	1687	4328	2641	128	142	0.00775194	0.00699301
C16	RNA-3hpi-KO2-1	3417	4598	3417_4598	1	1	3417	4598	1181	129	114	0.00769231	0.00869565
C17	RNA-3hpi-KO2-1	4551	4754	4551_4754	1	1	4551	4754	203	46	136	0.0212766	0.00729927
C18	RNA-3hpi-KO2-1	3579	4807	3579_4807	1	1	3579	4807	1228	68	47	0.0144928	0.0208333
C19	RNA-3hpi-KO2-1	3186	5799	3186_5799	1	1	3186	5799	2613	68	107	0.0144928	0.00925926
C20	RNA-3hpi-KO2-1	5726	5999	5726_5999	1	1	5726	5999	273	64	53	0.0153846	0.0185185
C21	RNA-3hpi-KO2-1	1828	6123	1828_6123	1	1	1828	6123	4295	79	80	0.0125	0.0123457
C22	RNA-3hpi-KO2-1	5617	6708	5617_6708	1	1	5617	6708	1091	46	110	0.0212766	0.00900901
C23	RNA-3hpi-KO2-1	1827	6730	1827_6730	1	1	1827	6730	4903	78	61	0.0126582	0.016129
C24	RNA-3hpi-KO2-1	6870	6921	6870_6921	1	1	6870	6921	51	77	98	0.0128205	0.010101
C25	RNA-3hpi-KO2-1	6727	7271	6727_7271	1	1	6727	7271	544	75	84	0.0131579	0.0117647
C26	RNA-3hpi-KO2-1	7406	7440	7406_7440	1	1	7406	7440	34	106	64	0.00934579	0.0153846
C27	RNA-3hpi-KO2-1	6462	7623	6462_7623	1	1	6462	7623	1161	86	116	0.0114943	0.00854701
C28	RNA-3hpi-KO2-1	4334	7646	4334_7646	1	1	4334	7646	3312	126	96	0.00787402	0.0103093
C29	RNA-3hpi-KO2-1	7599	8008	7599_8008	1	1	7599	8008	409	65	93	0.0151515	0.0106383
C30	RNA-3hpi-KO2-1	7827	8010	7827_8010	1	1	7827	8010	183	74	92	0.0133333	0.0107527
C31	RNA-3hpi-KO2-1	6257	8318	6257_8318	1	1	6257	8318	2061	72	34	0.0136986	0.0285714
C32	RNA-3hpi-KO2-1	8487	8585	8487_8585	1	1	8487	8585	98	95	57	0.0104167	0.0172414
C33	RNA-3hpi-KO2-1	4463	8753	4463_8753	1	1	4463	8753	4290	61	55	0.016129	0.0178571
C34	RNA-3hpi-KO2-1	8783	8807	8783_8807	1	1	8783	8807	24	55	61	0.0178571	0.016129
C35	RNA-3hpi-KO2-1	8755	8835	8755_8835	1	1	8755	8835	80	53	79	0.0185185	0.0125
C36	RNA-3hpi-KO2-1	7106	8909	7106_8909	1	1	7106	8909	1803	55	75	0.0178571	0.0131579
C37	RNA-3hpi-KO2-1	8431	9023	8431_9023	1	1	8431	9023	592	114	104	0.00869565	0.00952381
C38	RNA-3hpi-KO2-1	4585	9170	4585_9170	1	1	4585	9170	4585	87	75	0.0113636	0.0131579
C39	RNA-3hpi-KO2-1	9230	9390	9230_9390	1	1	9230	9390	160	79	81	0.0125	0.0121951
C40	RNA-3hpi-KO2-1	2439	9522	2439_9522	1	1	2439	9522	7083	101	117	0.00980392	0.00847458
C41	RNA-3hpi-KO2-1	7681	9568	7681_9568	1	1	7681	9568	1887	59	29	0.0166667	0.0333333
C42	RNA-3hpi-KO2-1	9485	10085	9485_10085	1	1	9485	10085	600	79	62	0.0125	0.015873
C43	RNA-3hpi-KO2-1	10038	10126	10038_10126	1	1	10038	10126	88	73	34	0.0135135	0.0285714
C44	RNA-3hpi-KO2-1	3720	10221	3720_10221	1	1	3720	10221	6501	66	78	0.0149254	0.0126582
C45	RNA-3hpi-KO2-1	9941	10358	9941_10358	1	1	9941	10358	417	96	68	0.0103093	0.0144928
C46	RNA-3hpi-KO2-1	10304	10712	10304_10712	1	1	10304	10712	408	65	41	0.0151515	0.0238095
C47	RNA-3hpi-KO2-1	10701	10739	10701_10739	1	1	10701	10739	38	48	66	0.0204082	0.0149254
C48	RNA-3hpi-KO2-1	10281	10772	10281_10772	1	1	10281	10772	491	86	110	0.0114943	0.00900901
C49	RNA-3hpi-KO2-1	10694	10840	10694_10840	1	1	10694	10840	146	54	77	0.0181818	0.0128205
C50	RNA-3hpi-KO2-1	3993	10897	3993_10897	1	1	3993	10897	6904	83	97	0.0119048	0.0102041
C51	RNA-3hpi-KO2-1	7774	10989	7774_10989	1	1	7774	10989	3215	99	80	0.01	0.0123457
C52	RNA-3hpi-KO2-1	1998	11068	1998_11068	1	1	1998	11068	9070	49	95	0.02	0.0104167
C53	RNA-3hpi-KO2-1	660	11130	660_11130	1	1	660	11130	10470	55	55	0.0178571	0.0178571
C54	RNA-3hpi-KO2-1	4046	11249	4046_11249	1	1	4046	11249	7203	76	73	0.012987	0.0135135
C55	RNA-3hpi-KO2-1	10971	11292	10971_11292	1	1	10971	11292	321	73	93	0.0135135	0.0106383
C56	RNA-3hpi-KO2-1	10927	11595	10927_11595	1	1	10927	11595	668	103	80	0.00961538	0.0123457
C57	RNA-3hpi-KO2-1	2511	11606	2511_11606	1	1	2511	11606	9095	143	100	0.00694444	0.00990099
C58	RNA-3hpi-KO2-1	11836	11884	11836_11884	1	1	11836	11884	48	114	107	0.00869565	0.00925926
C59	RNA-3hpi-KO2-1	9151	11901	9151_11901	1	1	9151	11901	2750	47	113	0.0208333	0.00877193
C60	RNA-3hpi-KO2-1	3988	12000	3988_12000	1	1	3988	12000	8012	70	85	0.0140845	0.0116279
C61	RNA-3hpi-KO2-1	2895	12189	2895_12189	1	1	2895	12189	9294	12	67	0.0769231	0.0147059
C62	RNA-3hpi-KO2-1	7006	12655	7006_12655	1	1	7006	12655	5649	77	44	0.0128205	0.0222222
C63	RNA-3hpi-KO2-1	1315	12694	1315_12694	1	1	1315	12694	11379	83	70	0.0119048	0.0140845
C64	RNA-3hpi-KO2-1	10293	13015	10293_13015	1	1	10293	13015	2722	59	36	0.0166667	0.027027
C65	RNA-3hpi-KO2-1	546	13103	546_13103	1	1	546	13103	12557	80	77	0.0123457	0.0128205
C66	RNA-3hpi-KO2-1	12797	13111	12797_13111	1	1	12797	13111	314	100	92	0.00990099	0.0107527
C67	RNA-3hpi-KO2-1	1749	13232	1749_13232	1	1	1749	13232	11483	79	102	0.0125	0.00970874
C68	RNA-3hpi-KO2-1	9920	13260	9920_13260	1	1	9920	13260	3340	95	135	0.0104167	0.00735294
C69	RNA-3hpi-KO2-1	440	13554	440_13554	1	1	440	13554	13114	84	124	0.0117647	0.008
C70	RNA-3hpi-KO2-1	13542	13580	13542_13580	1	1	13542	13580	38	137	147	0.00724638	0.00675676
C71	RNA-3hpi-KO2-1	11707	13672	11707_13672	1	1	11707	13672	1965	101	73	0.00980392	0.0135135
C72	RNA-3hpi-KO2-1	2664	13744	2664_13744	1	1	2664	13744	11080	93	30	0.0106383	0.0322581
C73	RNA-3hpi-KO2-1	3904	13742	3904_13742	1	1	3904	13742	9838	78	32	0.0126582	0.030303
C74	RNA-3hpi-KO2-1	13681	13779	13681_13779	1	1	13681	13779	98	67	121	0.0147059	0.00819672
C75	RNA-3hpi-KO2-1	483	13782	483_13782	1	1	483	13782	13299	103	134	0.00961538	0.00740741
C76	RNA-3hpi-KO2-1	1746, 1747	13893, 13894	1746_13893, 1747_13894	1, 1	2	1747	13894	12147	82	83	0.0238095	0.0235294
C77	RNA-3hpi-KO2-1	4995	13993	4995_13993	1	1	4995	13993	8998	118	61	0.00840336	0.016129
C78	RNA-3hpi-KO2-1	1746	14199	1746_14199	1	1	1746	14199	12453	89	77	0.0111111	0.0128205
C79	RNA-3hpi-KO2-1	13995	14217	13995_14217	1	1	13995	14217	222	63	93	0.015625	0.0106383
C80	RNA-3hpi-KO2-1	14334	14406	14334_14406	3	3	14334	14406	72	192	31	0.0153846	0.0882353
C81	RNA-3hpi-KO2-1	14336	14410	14336_14410	1	1	14336	14410	74	190	29	0.0052356	0.0333333
C82	RNA-3hpi-KO2-1	14301	14507	14301_14507	1	1	14301	14507	206	90	166	0.010989	0.00598802
C83	RNA-3hpi-KO2-1	8610	14549	8610_14549	1	1	8610	14549	5939	81	109	0.0121951	0.00909091
C84	RNA-3hpi-KO2-1	6612	14918	6612_14918	1	1	6612	14918	8306	54	108	0.0181818	0.00917431
C85	RNA-3hpi-KO2-1	4783	15026	4783_15026	1	1	4783	15026	10243	62	90	0.015873	0.010989
C86	RNA-3hpi-KO2-1	8432	15140	8432_15140	1	1	8432	15140	6708	114	75	0.00869565	0.0131579
C87	RNA-3hpi-KO2-1	14209	15137	14209_15137	1	1	14209	15137	928	90	80	0.010989	0.0123457
C88	RNA-3hpi-KO2-1	14245, 14246	15137, 15139	14245_15137, 14246_15139	1, 1	2	14246	15138	892	126	81	0.015625	0.0240964
C89	RNA-3hpi-KO2-1	13960	15248	13960_15248	1	1	13960	15248	1288	180	71	0.00552486	0.0138889
C90	RNA-3hpi-KO2-1	8244	15301	8244_15301	1	1	8244	15301	7057	75	166	0.0131579	0.00598802
C91	RNA-3hpi-KO2-1	5458	15381	5458_15381	1	1	5458	15381	9923	90	128	0.010989	0.00775194
C92	RNA-3hpi-KO2-1	6366	15384	6366_15384	1	1	6366	15384	9018	125	122	0.00793651	0.00813008
C93	RNA-3hpi-KO2-1	7258	15383	7258_15383	1	1	7258	15383	8125	67	125	0.0147059	0.00793651
D0	RNA-3hpi-KO2-2	1241	1408	1241_1408	1	1	1241	1408	167	41	94	0.0238095	0.0105263
D1	RNA-3hpi-KO2-2	470	2244	470_2244	1	1	470	2244	1774	156	44	0.00636943	0.0222222
D2	RNA-3hpi-KO2-2	1407	2393	1407_2393	1	1	1407	2393	986	95	77	0.0104167	0.0128205
D3	RNA-3hpi-KO2-2	2348	2669	2348_2669	1	1	2348	2669	321	71	104	0.0138889	0.00952381
D4	RNA-3hpi-KO2-2	2747	2805	2747_2805	1	1	2747	2805	58	50	123	0.0196078	0.00806452
D5	RNA-3hpi-KO2-2	1128	2962	1128_2962	1	1	1128	2962	1834	87	67	0.0113636	0.0147059
D6	RNA-3hpi-KO2-2	2852	2984	2852_2984	1	1	2852	2984	132	64	69	0.0153846	0.0142857
D7	RNA-3hpi-KO2-2	637	3034	637_3034	1	1	637	3034	2397	55	93	0.0178571	0.0106383
D8	RNA-3hpi-KO2-2	3306	3591	3306_3591	1	1	3306	3591	285	38	86	0.025641	0.0114943
D9	RNA-3hpi-KO2-2	3059	3646	3059_3646	1	1	3059	3646	587	98	125	0.010101	0.00793651
D10	RNA-3hpi-KO2-2	233	4659	233_4659	1	1	233	4659	4426	69	80	0.0142857	0.0123457
D11	RNA-3hpi-KO2-2	4322	4775	4322_4775	1	1	4322	4775	453	144	102	0.00689655	0.00970874
D12	RNA-3hpi-KO2-2	2325	4892	2325_4892	1	1	2325	4892	2567	120	77	0.00826446	0.0128205
D13	RNA-3hpi-KO2-2	4866	4937	4866_4937	1	1	4866	4937	71	73	66	0.0135135	0.0149254
D14	RNA-3hpi-KO2-2	2609	4956	2609_4956	1	1	2609	4956	2347	65	90	0.0151515	0.010989
D15	RNA-3hpi-KO2-2	5216	5377	5216_5377	1	1	5216	5377	161	76	75	0.012987	0.0131579
D16	RNA-3hpi-KO2-2	5438	5467	5438_5467	1	1	5438	5467	29	94	85	0.0105263	0.0116279
D17	RNA-3hpi-KO2-2	4118	5835	4118_5835	1	1	4118	5835	1717	99	83	0.01	0.0119048
D18	RNA-3hpi-KO2-2	5947	6050	5947_6050	1	1	5947	6050	103	74	19	0.0133333	0.05
D19	RNA-3hpi-KO2-2	3589	6173	3589_6173	1	1	3589	6173	2584	93	74	0.0106383	0.0133333
D20	RNA-3hpi-KO2-2	5690	6259	5690_6259	1	1	5690	6259	569	67	75	0.0147059	0.0131579
D21	RNA-3hpi-KO2-2	6357	6425	6357_6425	1	1	6357	6425	68	126	42	0.00787402	0.0232558
D22	RNA-3hpi-KO2-2	6361	6434	6361_6434	1	1	6361	6434	73	132	66	0.0075188	0.0149254
D23	RNA-3hpi-KO2-2	2134	6745	2134_6745	1	1	2134	6745	4611	111	75	0.00892857	0.0131579
D24	RNA-3hpi-KO2-2	6841	6978	6841_6978	1	1	6841	6978	137	88	87	0.011236	0.0113636
D25	RNA-3hpi-KO2-2	6612	7003	6612_7003	1	1	6612	7003	391	64	85	0.0153846	0.0116279
D26	RNA-3hpi-KO2-2	6770	7227	6770_7227	1	1	6770	7227	457	83	26	0.0119048	0.037037
D27	RNA-3hpi-KO2-2	7227	7249	7227_7249	1	1	7227	7249	22	26	73	0.037037	0.0135135
D28	RNA-3hpi-KO2-2	2742	7354	2742_7354	1	1	2742	7354	4612	62	64	0.015873	0.0153846
D29	RNA-3hpi-KO2-2	2612	7475	2612_7475	1	1	2612	7475	4863	50	41	0.0196078	0.0238095
D30	RNA-3hpi-KO2-2	7424	7480	7424_7480	1	1	7424	7480	56	55	49	0.0178571	0.02
D31	RNA-3hpi-KO2-2	1914	7654	1914_7654	1	1	1914	7654	5740	48	99	0.0204082	0.01
D32	RNA-3hpi-KO2-2	6630	7789	6630_7789	1	1	6630	7789	1159	56	122	0.0175439	0.00813008
D33	RNA-3hpi-KO2-2	4837	7991	4837_7991	1	1	4837	7991	3154	155	93	0.00641026	0.0106383
D34	RNA-3hpi-KO2-2	7809	8066	7809_8066	1	1	7809	8066	257	105	42	0.00943396	0.0232558
D35	RNA-3hpi-KO2-2	5936	8073	5936_8073	1	1	5936	8073	2137	89	46	0.0111111	0.0212766
D36	RNA-3hpi-KO2-2	8350	8432	8350_8432	1	1	8350	8432	82	67	145	0.0147059	0.00684932
D37	RNA-3hpi-KO2-2	6727	8712	6727_8712	1	1	6727	8712	1985	75	112	0.0131579	0.00884956
D38	RNA-3hpi-KO2-2	8755	8835	8755_8835	1	1	8755	8835	80	42	109	0.0232558	0.00909091
D39	RNA-3hpi-KO2-2	7006	8936	7006_8936	1	1	7006	8936	1930	82	129	0.0120482	0.00769231
D40	RNA-3hpi-KO2-2	5582	8998	5582_8998	1	1	5582	8998	3416	91	98	0.0108696	0.010101
D41	RNA-3hpi-KO2-2	8967	9018	8967_9018	1	1	8967	9018	51	131	105	0.00757576	0.00943396
D42	RNA-3hpi-KO2-2	1613	9299	1613_9299	1	1	1613	9299	7686	134	72	0.00740741	0.0136986
D43	RNA-3hpi-KO2-2	2544	9363	2544_9363	1	1	2544	9363	6819	95	123	0.0104167	0.00806452
D44	RNA-3hpi-KO2-2	9645	9666	9645_9666	1	1	9645	9666	21	71	49	0.0138889	0.02
D45	RNA-3hpi-KO2-2	9920	9976	9920_9976	1	1	9920	9976	56	124	148	0.008	0.00671141
D46	RNA-3hpi-KO2-2	9956	9978	9956_9978	1	1	9956	9978	22	97	142	0.0102041	0.00699301
D47	RNA-3hpi-KO2-2	9901	10032	9901_10032	1	1	9901	10032	131	117	92	0.00847458	0.0107527
D48	RNA-3hpi-KO2-2	9941	10126	9941_10126	1	1	9941	10126	185	115	26	0.00862069	0.037037
D49	RNA-3hpi-KO2-2	148	10433	148_10433	1	1	148	10433	10285	67	181	0.0147059	0.00549451
D50	RNA-3hpi-KO2-2	10455	10567	10455_10567	1	1	10455	10567	112	99	62	0.01	0.015873
D51	RNA-3hpi-KO2-2	6141	10608	6141_10608	1	1	6141	10608	4467	87	77	0.0113636	0.0128205
D52	RNA-3hpi-KO2-2	8376	10664	8376_10664	1	1	8376	10664	2288	97	74	0.0102041	0.0133333
D53	RNA-3hpi-KO2-2	2114	10729	2114_10729	1	1	2114	10729	8615	37	69	0.0263158	0.0142857
D54	RNA-3hpi-KO2-2	3851	10729	3851_10729	1	1	3851	10729	6878	57	69	0.0172414	0.0142857
D55	RNA-3hpi-KO2-2	4510	10728	4510_10728	1	1	4510	10728	6218	96	66	0.0103093	0.0149254
D56	RNA-3hpi-KO2-2	9683	10731	9683_10731	1	1	9683	10731	1048	125	69	0.00793651	0.0142857
D57	RNA-3hpi-KO2-2	7654	10758	7654_10758	1	1	7654	10758	3104	99	93	0.01	0.0106383
D58	RNA-3hpi-KO2-2	10758	10796	10758_10796	1	1	10758	10796	38	93	157	0.0106383	0.00632911
D59	RNA-3hpi-KO2-2	10704	10846	10704_10846	1	1	10704	10846	142	63	106	0.015625	0.00934579
D60	RNA-3hpi-KO2-2	10792	11020	10792_11020	1	1	10792	11020	228	172	164	0.00578035	0.00606061
D61	RNA-3hpi-KO2-2	10726	11057	10726_11057	1	1	10726	11057	331	73	110	0.0135135	0.00900901
D62	RNA-3hpi-KO2-2	11115	11213	11115_11213	1	1	11115	11213	98	53	99	0.0185185	0.01
D63	RNA-3hpi-KO2-2	11230	11249	11230_11249	1	1	11230	11249	19	97	72	0.0102041	0.0136986
D64	RNA-3hpi-KO2-2	11284	11337	11284_11337	1	1	11284	11337	53	107	130	0.00925926	0.00763359
D65	RNA-3hpi-KO2-2	1575	11473	1575_11473	1	1	1575	11473	9898	141	71	0.00704225	0.0138889
D66	RNA-3hpi-KO2-2	1059	11568	1059_11568	1	1	1059	11568	10509	133	45	0.00746269	0.0217391
D67	RNA-3hpi-KO2-2	3743	11688	3743_11688	1	1	3743	11688	7945	88	119	0.011236	0.00833333
D68	RNA-3hpi-KO2-2	9469	11828	9469_11828	1	1	9469	11828	2359	91	106	0.0108696	0.00934579
D69	RNA-3hpi-KO2-2	11306	11880	11306_11880	1	1	11306	11880	574	115	128	0.00862069	0.00775194
D70	RNA-3hpi-KO2-2	11771	11934	11771_11934	1	1	11771	11934	163	54	99	0.0181818	0.01
D71	RNA-3hpi-KO2-2	5100	12064	5100_12064	1	1	5100	12064	6964	116	84	0.00854701	0.0117647
D72	RNA-3hpi-KO2-2	12120	12171	12120_12171	1	1	12120	12171	51	62	80	0.015873	0.0123457
D73	RNA-3hpi-KO2-2	11917	12286	11917_12286	1	1	11917	12286	369	107	127	0.00925926	0.0078125
D74	RNA-3hpi-KO2-2	5833	12419	5833_12419	1	1	5833	12419	6586	87	91	0.0113636	0.0108696
D75	RNA-3hpi-KO2-2	12488	12554	12488_12554	1	1	12488	12554	66	68	84	0.0144928	0.0117647
D76	RNA-3hpi-KO2-2	7109	12630	7109_12630	1	1	7109	12630	5521	58	84	0.0169492	0.0117647
D77	RNA-3hpi-KO2-2	11209	12729	11209_12729	1	1	11209	12729	1520	110	124	0.00900901	0.008
D78	RNA-3hpi-KO2-2	6242	12828	6242_12828	1	1	6242	12828	6586	111	126	0.00892857	0.00787402
D79	RNA-3hpi-KO2-2	1497	13198	1497_13198	1	1	1497	13198	11701	66	93	0.0149254	0.0106383
D80	RNA-3hpi-KO2-2	10039	13344	10039_13344	1	1	10039	13344	3305	107	134	0.00925926	0.00740741
D81	RNA-3hpi-KO2-2	1743	13369	1743_13369	1	1	1743	13369	11626	107	116	0.00925926	0.00854701
D82	RNA-3hpi-KO2-2	2012	13502	2012_13502	1	1	2012	13502	11490	60	39	0.0163934	0.025
D83	RNA-3hpi-KO2-2	10799	13517	10799_13517	1	1	10799	13517	2718	154	97	0.00645161	0.0102041
D84	RNA-3hpi-KO2-2	2011	13575	2011_13575	1	1	2011	13575	11564	56	140	0.0175439	0.0070922
D85	RNA-3hpi-KO2-2	908	13742	908_13742	1	1	908	13742	12834	53	53	0.0185185	0.0185185
D86	RNA-3hpi-KO2-2	5157	13786	5157_13786	1	1	5157	13786	8629	97	144	0.0102041	0.00689655
D87	RNA-3hpi-KO2-2	1746	13849	1746_13849	2	2	1746	13849	12103	93	163	0.0210526	0.0121212
D88	RNA-3hpi-KO2-2	1747	13894	1747_13894	2	2	1747	13894	12147	94	80	0.0208333	0.0243902
D89	RNA-3hpi-KO2-2	1760	14199	1760_14199	1	1	1760	14199	12439	102	87	0.00970874	0.0113636
D90	RNA-3hpi-KO2-2	1752	14213	1752_14213	1	1	1752	14213	12461	77	110	0.0128205	0.00900901
D91	RNA-3hpi-KO2-2	13156	14303	13156_14303	1	1	13156	14303	1147	62	83	0.015873	0.0119048
D92	RNA-3hpi-KO2-2	14094	14302	14094_14302	1	1	14094	14302	208	50	85	0.0196078	0.0116279
D93	RNA-3hpi-KO2-2	14200	14305	14200_14305	1	1	14200	14305	105	85	86	0.0116279	0.0114943
D94	RNA-3hpi-KO2-2	3551	14463	3551_14463	1	1	3551	14463	10912	57	151	0.0172414	0.00657895
D95	RNA-3hpi-KO2-2	11231	14468	11231_14468	1	1	11231	14468	3237	97	168	0.0102041	0.00591716
D96	RNA-3hpi-KO2-2	1958	14598	1958_14598	1	1	1958	14598	12640	112	112	0.00884956	0.00884956
D97	RNA-3hpi-KO2-2	2929	14641	2929_14641	1	1	2929	14641	11712	127	69	0.0078125	0.0142857
D98	RNA-3hpi-KO2-2	1515	14749	1515_14749	1	1	1515	14749	13234	67	63	0.0147059	0.015625
D99	RNA-3hpi-KO2-2	14743	14829	14743_14829	1	1	14743	14829	86	44	72	0.0222222	0.0136986
D100	RNA-3hpi-KO2-2	5440	14889	5440_14889	1	1	5440	14889	9449	90	63	0.010989	0.015625
D101	RNA-3hpi-KO2-2	14743	14921	14743_14921	1	1	14743	14921	178	44	120	0.0222222	0.00826446
D102	RNA-3hpi-KO2-2	14889	14945	14889_14945	1	1	14889	14945	56	63	116	0.015625	0.00854701
D103	RNA-3hpi-KO2-2	1748	14976	1748_14976	1	1	1748	14976	13228	91	81	0.0108696	0.0121951
D104	RNA-3hpi-KO2-2	14263	15061	14263_15061	1	1	14263	15061	798	71	84	0.0138889	0.0117647
D105	RNA-3hpi-KO2-2	6220	15073	6220_15073	1	1	6220	15073	8853	113	86	0.00877193	0.0114943
D106	RNA-3hpi-KO2-2	15085	15140	15085_15140	1	1	15085	15140	55	124	69	0.008	0.0142857
D107	RNA-3hpi-KO2-2	13536	15173	13536_15173	1	1	13536	15173	1637	166	90	0.00598802	0.010989
D108	RNA-3hpi-KO2-2	14975	15281	14975_15281	1	1	14975	15281	306	82	114	0.0120482	0.00869565
D109	RNA-3hpi-KO2-2	546	15292	546_15292	1	1	546	15292	14746	76	141	0.012987	0.00704225
D110	RNA-3hpi-KO2-2	3343	15291	3343_15291	1	1	3343	15291	11948	96	141	0.0103093	0.00704225
D111	RNA-3hpi-KO2-2	8271	15357	8271_15357	1	1	8271	15357	7086	76	95	0.012987	0.0104167
