## Supplementary Table 7 for "Ribosome profiling of porcine reproductive and respiratory syndrome virus reveals novel features of viral gene expression"

### Sheet: Filtered TRS junctions
Donor cluster	Acceptor cluster	Input junctions	Input junction read counts	Total junction read counts	Donor midpoint	Acceptor midpoint	Libraries with reads supporting junction	Row IDs	sgRNA name	Donor non-JS read count	Acceptor non-JS read count	Proportion of JS reads at donor site	Proportion of JS reads at acceptor site
220	251	220_251, 220_251	8, 41	49	220	251	EU-RNA-8hpi-WT-2, EU-RNA-8hpi-WT-1	A0, B0	-	3099	1920	0.0155654	0.0248857
216, 217	8800, 8801	216_8800, 217_8801, 216_8800, 217_8801	7, 6, 19, 17	49	217	8801	EU-RNA-8hpi-WT-2, EU-RNA-8hpi-WT-1	A1, B1	ORF1b sgRNA 1	3099	3644	0.0155654	0.0132683
215	10273	215_10273, 215_10273	39, 33	72	215	10273	EU-RNA-8hpi-WT-2, EU-RNA-8hpi-WT-1	A2, B2	ORF1b sgRNA 2	3099	970	0.0227058	0.0690979
214	11424	214_11424, 214_11424	15, 12	27	214	11424	EU-RNA-8hpi-WT-2, EU-RNA-8hpi-WT-1	A6, B3	GP2 (minor)	3099	2950	0.00863724	0.00906953
215, 216, 217	11526, 11527, 11528, 11529	215_11527, 215_11528, 216_11529, 217_11529, 215_11526, 215_11527, 215_11528, 216_11529, 217_11529	15, 9, 114, 6, 11, 130, 66, 340, 17	708	216	11528	EU-RNA-8hpi-WT-2, EU-RNA-8hpi-WT-1	A8, B4	GP2	3099	4867	0.185973	0.126996
215, 216	11996, 11997	215_11996, 216_11997, 215_11996, 216_11997	4, 19, 6, 35	64	216	11997	EU-RNA-8hpi-WT-2, EU-RNA-8hpi-WT-1	A9, B6	-	3099	2632	0.020234	0.0237389
216	12164	216_12164, 216_12164	89, 126	215	216	12164	EU-RNA-8hpi-WT-2, EU-RNA-8hpi-WT-1	A12, B8	GP3	3099	2619	0.0648763	0.0758645
216, 217	12434, 12435	216_12434, 217_12435, 216_12434, 217_12435	5, 14, 4, 22	45	217	12435	EU-RNA-8hpi-WT-2, EU-RNA-8hpi-WT-1	A14, B9	-	3099	2312	0.014313	0.0190921
215	12632, 12633	215_12632, 215_12633, 215_12632, 215_12633	5, 137, 5, 164	311	215	12633	EU-RNA-8hpi-WT-2, EU-RNA-8hpi-WT-1	A15, B10	GP4	3099	8736	0.0912023	0.034376
213, 214, 217	12787, 12791	213_12787, 213_12787, 214_12787, 217_12791	99, 69, 5, 5	178	215	12789	EU-RNA-8hpi-WT-2, EU-RNA-8hpi-WT-1	A16, B11	-	3099	11560	0.054318	0.0151644
214, 217, 218	13231, 13234, 13235	214_13231, 217_13234, 218_13235, 214_13231, 217_13234, 218_13235	59, 24, 15, 45, 25, 53	221	216	13233	EU-RNA-8hpi-WT-2, EU-RNA-8hpi-WT-1	A20, B13	GP5	3099	2072	0.0665663	0.0963803
215, 217	13403, 13405	215_13403, 215_13403, 217_13405	42, 58, 5	105	216	13404	EU-RNA-8hpi-WT-2, EU-RNA-8hpi-WT-1	A23, B14	-	3099	1567	0.0327715	0.062799
214	13560	214_13560, 214_13560	4, 6	10	214	13560	EU-RNA-8hpi-WT-2, EU-RNA-8hpi-WT-1	A26, B15	-	3099	20279	0.00321647	0.000492878
215, 216	13696, 13697	215_13696, 215_13697, 216_13697, 215_13696, 215_13697, 216_13697	4, 4, 5, 16, 9, 10	48	216	13697	EU-RNA-8hpi-WT-2, EU-RNA-8hpi-WT-1	A27, B16	-	3099	954	0.0152526	0.0479042
214, 215, 216, 218	13832, 13833, 13834, 13836	214_13833, 215_13832, 215_13833, 216_13834, 214_13832, 214_13833, 215_13832, 215_13833, 216_13834, 218_13836	7, 4, 167, 229, 7, 19, 4, 385, 336, 17	1175	216	13834	EU-RNA-8hpi-WT-2, EU-RNA-8hpi-WT-1	A29, B17	M	3099	8353	0.274918	0.123321
215, 216, 217	14245, 14246, 14247	216_14246, 215_14245, 216_14246, 217_14247	7, 10, 8, 15	40	216	14246	EU-RNA-8hpi-WT-2, EU-RNA-8hpi-WT-1	A31, B18	N-long (minor N body TRS)	3099	3793	0.0127429	0.0104357
215, 217	14277, 14279	215_14277, 217_14279, 215_14277, 217_14279	11, 8, 7, 20	46	216	14278	EU-RNA-8hpi-WT-2, EU-RNA-8hpi-WT-1	A32, B19	N (minor)	3099	12255	0.0146264	0.00373953
215, 216, 217	14358, 14359, 14360	215_14359, 216_14360, 215_14358, 215_14359, 216_14360, 217_14360	580, 202, 7, 878, 1059, 7	2733	216	14359	EU-RNA-8hpi-WT-2, EU-RNA-8hpi-WT-1	A33, B20	N-short (major N body TRS)	3099	6698	0.468621	0.289789

### Sheet: Input TRS junctions
Row ID	Library	Donor cluster	Acceptor cluster	Input junctions	Input junction read counts	Total junction read counts	Donor midpoint	Acceptor midpoint	Donor non-JS read count	Acceptor non-JS read count	Proportion of JS reads at donor site	Proportion of JS reads at acceptor site
A0	EU-RNA-8hpi-WT-1	220	251	220_251	41	41	220	251	2335	1212	0.0172559	0.0327215
A1	EU-RNA-8hpi-WT-1	216, 217	8800, 8801	216_8800, 217_8801	19, 17	36	217	8801	2335	2315	0.0151835	0.0153126
A2	EU-RNA-8hpi-WT-1	215	10273	215_10273	33	33	215	10273	2335	473	0.0139358	0.0652174
A3	EU-RNA-8hpi-WT-1	217	10464	217_10464	5	5	217	10464	2335	77	0.00213675	0.0609756
A4	EU-RNA-8hpi-WT-1	215	10743	215_10743	4	4	215	10743	2335	2865	0.00171013	0.00139421
A5	EU-RNA-8hpi-WT-1	214	10964	214_10964	6	6	214	10964	2335	1236	0.00256301	0.00483092
A6	EU-RNA-8hpi-WT-1	214	11424	214_11424	12	12	214	11424	2335	2218	0.00511291	0.00538117
A7	EU-RNA-8hpi-WT-1	216	11477	216_11477	10	10	216	11477	2335	1394	0.00426439	0.00712251
A8	EU-RNA-8hpi-WT-1	215, 216, 217	11526, 11527, 11528, 11529	215_11526, 215_11527, 215_11528, 216_11529, 217_11529	11, 130, 66, 340, 17	564	216	11528	2335	3072	0.19455	0.155116
A9	EU-RNA-8hpi-WT-1	215, 216	11996, 11997	215_11996, 216_11997	6, 35	41	216	11997	2335	1624	0.0172559	0.0246246
A10	EU-RNA-8hpi-WT-1	215	12034	215_12034	5	5	215	12034	2335	820	0.00213675	0.00606061
A11	EU-RNA-8hpi-WT-1	215	12104	215_12104	4	4	215	12104	2335	2026	0.00171013	0.00197044
A12	EU-RNA-8hpi-WT-1	216	12164	216_12164	126	126	216	12164	2335	1778	0.0511987	0.0661765
A13	EU-RNA-8hpi-WT-1	214	12228	214_12228	7	7	214	12228	2335	1444	0.0029889	0.00482426
A14	EU-RNA-8hpi-WT-1	216, 217	12434, 12435	216_12434, 217_12435	4, 22	26	217	12435	2335	1158	0.0110123	0.0219595
A15	EU-RNA-8hpi-WT-1	215	12632, 12633	215_12632, 215_12633	5, 164	169	215	12633	2335	6720	0.067492	0.0245319
A16	EU-RNA-8hpi-WT-1	213, 214, 217	12787, 12791	213_12787, 214_12787, 217_12791	69, 5, 5	79	215	12789	2335	4035	0.0327258	0.0192027
A17	EU-RNA-8hpi-WT-1	215	12824	215_12824	4	4	215	12824	2335	5970	0.00171013	0.000669568
A18	EU-RNA-8hpi-WT-1	215	13008	215_13008	6	6	215	13008	2335	8111	0.00256301	0.000739189
A19	EU-RNA-8hpi-WT-1	217	13147	217_13147	5	5	217	13147	2335	783	0.00213675	0.00634518
A20	EU-RNA-8hpi-WT-1	214, 217, 218	13231, 13234, 13235	214_13231, 217_13234, 218_13235	45, 25, 53	123	216	13233	2335	342	0.0500407	0.264516
A21	EU-RNA-8hpi-WT-1	216	13301	216_13301	6	6	216	13301	2335	8329	0.00256301	0.000719856
A22	EU-RNA-8hpi-WT-1	215	13348	215_13348	4	4	215	13348	2335	1362	0.00171013	0.00292826
A23	EU-RNA-8hpi-WT-1	215, 217	13403, 13405	215_13403, 217_13405	58, 5	63	216	13404	2335	945	0.0262719	0.0625
A24	EU-RNA-8hpi-WT-1	215	13429	215_13429	5	5	215	13429	2335	9998	0.00213675	0.00049985
A25	EU-RNA-8hpi-WT-1	215	13441	215_13441	4	4	215	13441	2335	3204	0.00171013	0.00124688
A26	EU-RNA-8hpi-WT-1	214	13560	214_13560	6	6	214	13560	2335	10411	0.00256301	0.000575982
A27	EU-RNA-8hpi-WT-1	215, 216	13696, 13697	215_13696, 215_13697, 216_13697	16, 9, 10	35	216	13697	2335	603	0.0147679	0.0548589
A28	EU-RNA-8hpi-WT-1	217	13797	217_13797	4	4	217	13797	2335	1558	0.00171013	0.00256082
A29	EU-RNA-8hpi-WT-1	214, 215, 216, 218	13832, 13833, 13834, 13836	214_13832, 214_13833, 215_13832, 215_13833, 216_13834, 218_13836	7, 19, 4, 385, 336, 17	768	216	13834	2335	5096	0.247502	0.130969
A30	EU-RNA-8hpi-WT-1	216, 217	13918, 13919	216_13918, 217_13919	5, 7	12	217	13919	2335	1292	0.00511291	0.00920245
A31	EU-RNA-8hpi-WT-1	215, 216, 217	14245, 14246, 14247	215_14245, 216_14246, 217_14247	10, 8, 15	33	216	14246	2335	736	0.0139358	0.0429129
A32	EU-RNA-8hpi-WT-1	215, 217	14277, 14279	215_14277, 217_14279	7, 20	27	216	14278	2335	7661	0.011431	0.00351197
A33	EU-RNA-8hpi-WT-1	215, 216, 217	14358, 14359, 14360	215_14358, 215_14359, 216_14360, 217_14360	7, 878, 1059, 7	1951	216	14359	2335	3592	0.455203	0.351975
A34	EU-RNA-8hpi-WT-1	218	14531	218_14531	4	4	218	14531	2335	1499	0.00171013	0.00266134
B0	EU-RNA-8hpi-WT-2	220	251	220_251	8	8	220	251	764	708	0.0103627	0.0111732
B1	EU-RNA-8hpi-WT-2	216, 217	8800, 8801	216_8800, 217_8801	7, 6	13	217	8801	764	1329	0.016731	0.00968703
B2	EU-RNA-8hpi-WT-2	215	10273	215_10273	39	39	215	10273	764	497	0.0485679	0.0727612
B3	EU-RNA-8hpi-WT-2	214	11424	214_11424	15	15	214	11424	764	732	0.0192555	0.0200803
B4	EU-RNA-8hpi-WT-2	215, 216, 217	11527, 11528, 11529	215_11527, 215_11528, 216_11529, 217_11529	15, 9, 114, 6	144	216	11528	764	1795	0.15859	0.0742651
B5	EU-RNA-8hpi-WT-2	216	11879	216_11879	4	4	216	11879	764	541	0.00520833	0.00733945
B6	EU-RNA-8hpi-WT-2	215, 216	11996, 11997	215_11996, 216_11997	4, 19	23	216	11997	764	1008	0.0292249	0.0223084
B7	EU-RNA-8hpi-WT-2	214	12115	214_12115	5	5	214	12115	764	2364	0.00650195	0.0021106
B8	EU-RNA-8hpi-WT-2	216	12164	216_12164	89	89	216	12164	764	841	0.104338	0.0956989
B9	EU-RNA-8hpi-WT-2	216, 217	12434, 12435	216_12434, 217_12435	5, 14	19	217	12435	764	1154	0.0242656	0.0161978
B10	EU-RNA-8hpi-WT-2	215	12632, 12633	215_12632, 215_12633	5, 137	142	215	12633	764	2016	0.156733	0.0658017
B11	EU-RNA-8hpi-WT-2	213	12787	213_12787	99	99	213	12787	764	6731	0.114716	0.0144949
B12	EU-RNA-8hpi-WT-2	217	12988	217_12988	6	6	217	12988	764	3945	0.00779221	0.0015186
B13	EU-RNA-8hpi-WT-2	214, 217, 218	13231, 13234, 13235	214_13231, 217_13234, 218_13235	59, 24, 15	98	216	13233	764	1730	0.113689	0.0536105
B14	EU-RNA-8hpi-WT-2	215	13403	215_13403	42	42	215	13403	764	554	0.0521092	0.0704698
B15	EU-RNA-8hpi-WT-2	214	13560	214_13560	4	4	214	13560	764	9868	0.00520833	0.000405186
B16	EU-RNA-8hpi-WT-2	215, 216	13696, 13697	215_13696, 215_13697, 216_13697	4, 4, 5	13	216	13697	764	351	0.016731	0.0357143
B17	EU-RNA-8hpi-WT-2	214, 215, 216	13832, 13833, 13834	214_13833, 215_13832, 215_13833, 216_13834	7, 4, 167, 229	407	215	13833	764	3107	0.347566	0.115822
B18	EU-RNA-8hpi-WT-2	216	14246	216_14246	7	7	216	14246	764	3057	0.00907912	0.0022846
B19	EU-RNA-8hpi-WT-2	215, 217	14277, 14279	215_14277, 217_14279	11, 8	19	216	14278	764	4594	0.0242656	0.00411879
B20	EU-RNA-8hpi-WT-2	215, 216	14359, 14360	215_14359, 216_14360	580, 202	782	216	14360	764	3185	0.505821	0.197126

### Sheet: Filtered non-TRS-spanning junct
Donor cluster	Acceptor cluster	Input junctions	Input junction read counts	Total junction read counts	Donor midpoint	Acceptor midpoint	Libraries with reads supporting junction	Row IDs	Deletion length	Donor non-JS read count	Acceptor non-JS read count	Proportion of JS reads at donor site	Proportion of JS reads at acceptor site
1004	1036, 1037	1004_1036, 1004_1037, 1004_1037	5, 4, 5	14	1004	1037	EU-RNA-8hpi-WT-2, EU-RNA-8hpi-WT-1	A5, B2	33	1073	2044	0.0128795	0.00680272
1109	1147	1109_1147, 1109_1147	8, 6	14	1109	1147	EU-RNA-8hpi-WT-2, EU-RNA-8hpi-WT-1	A7, B3	38	3425	643	0.00407095	0.021309
1679	1859	1679_1859, 1679_1859	5, 9	14	1679	1859	EU-RNA-8hpi-WT-2, EU-RNA-8hpi-WT-1	A11, B6	180	2180	819	0.00638104	0.0168067
1660, 1661	1871	1660_1871, 1660_1871, 1661_1871	4, 6, 9	19	1661	1871	EU-RNA-8hpi-WT-2, EU-RNA-8hpi-WT-1	A13, B7	210	1881	2371	0.01	0.00794979
71	6657	71_6657, 71_6657	15, 8	23	71	6657	EU-RNA-8hpi-WT-2, EU-RNA-8hpi-WT-1	A35, B11	6586	2868	647	0.00795572	0.0343284
14003	14037, 14038	14003_14038, 14003_14037, 14003_14038	4, 4, 4	12	14003	14038	EU-RNA-8hpi-WT-2, EU-RNA-8hpi-WT-1	A67, B12	35	5874	3285	0.00203874	0.00363967
13986	14055, 14056	13986_14055, 13986_14056, 13986_14055	11, 8, 11	30	13986	14056	EU-RNA-8hpi-WT-2, EU-RNA-8hpi-WT-1	A70, B14	70	13015	2047	0.00229973	0.0144439
14595	14654, 14655	14595_14654, 14595_14655, 14595_14654	5, 7, 14	26	14595	14655	EU-RNA-8hpi-WT-2, EU-RNA-8hpi-WT-1	A78, B16	60	21227	10591	0.00122336	0.0024489
14608	14655	14608_14655, 14608_14655	14, 8	22	14608	14655	EU-RNA-8hpi-WT-2, EU-RNA-8hpi-WT-1	A79, B17	47	19391	10591	0.00113326	0.00207293
14598	14768	14598_14768, 14598_14768	4, 4	8	14598	14768	EU-RNA-8hpi-WT-2, EU-RNA-8hpi-WT-1	A83, B19	170	20129	12508	0.000397279	0.000639182
14786	14850	14786_14850, 14786_14850	4, 9	13	14786	14850	EU-RNA-8hpi-WT-2, EU-RNA-8hpi-WT-1	A85, B20	64	21963	4943	0.000591554	0.00262308

### Sheet: Input non-TRS-spanning junction
Row ID	Library	Donor cluster	Acceptor cluster	Input junctions	Input junction read counts	Total junction read counts	Donor midpoint	Acceptor midpoint	Deletion length	Donor non-JS read count	Acceptor non-JS read count	Proportion of JS reads at donor site	Proportion of JS reads at acceptor site
A0	EU-RNA-8hpi-WT-1	112	272	112_272	4	4	112	272	160	3735	422	0.0010698	0.00938967
A1	EU-RNA-8hpi-WT-1	16	321	16_321	5	5	16	321	305	842	1607	0.00590319	0.00310174
A2	EU-RNA-8hpi-WT-1	409	430	409_430	4	4	409	430	21	1067	431	0.00373483	0.0091954
A3	EU-RNA-8hpi-WT-1	50	477	50_477	4	4	50	477	427	5109	2071	0.00078232	0.00192771
A4	EU-RNA-8hpi-WT-1	830	959	830_959	6	6	830	959	129	2128	3196	0.00281162	0.00187383
A5	EU-RNA-8hpi-WT-1	1004	1037	1004_1037	5	5	1004	1037	33	773	1659	0.00642674	0.00300481
A6	EU-RNA-8hpi-WT-1	984	1053	984_1053	5	5	984	1053	69	182	1124	0.026738	0.0044287
A7	EU-RNA-8hpi-WT-1	1109	1147	1109_1147	6	6	1109	1147	38	2373	206	0.00252207	0.0283019
A8	EU-RNA-8hpi-WT-1	328	1197	328_1197	5	5	328	1197	869	1300	3120	0.00383142	0.0016
A9	EU-RNA-8hpi-WT-1	1466	1485	1466_1485	4	4	1466	1485	19	2786	567	0.00143369	0.00700525
A10	EU-RNA-8hpi-WT-1	1232	1660	1232_1660	4	4	1232	1660	428	1568	1271	0.00254453	0.00313725
A11	EU-RNA-8hpi-WT-1	1679	1859	1679_1859	9	9	1679	1859	180	1448	324	0.00617708	0.027027
A12	EU-RNA-8hpi-WT-1	1673	1867	1673_1867	6	6	1673	1867	194	1868	867	0.00320171	0.00687285
A13	EU-RNA-8hpi-WT-1	1660, 1661	1871	1660_1871, 1661_1871	6, 9	15	1661	1871	210	1344	1302	0.0110375	0.0113895
A14	EU-RNA-8hpi-WT-1	2498	2584	2498_2584	5	5	2498	2584	86	3152	439	0.00158378	0.0112613
A15	EU-RNA-8hpi-WT-1	1895	3093	1895_3093	4	4	1895	3093	1198	731	3911	0.00544218	0.00102171
A16	EU-RNA-8hpi-WT-1	3184	3246	3184_3246	4	4	3184	3246	62	746	743	0.00533333	0.00535475
A17	EU-RNA-8hpi-WT-1	3190	3248	3190_3248	4	4	3190	3248	58	541	1111	0.00733945	0.00358744
A18	EU-RNA-8hpi-WT-1	764	3766	764_3766	4	4	764	3766	3002	627	95	0.00633914	0.040404
A19	EU-RNA-8hpi-WT-1	1301	4098	1301_4098	4	4	1301	4098	2797	1781	1341	0.0022409	0.00297398
A20	EU-RNA-8hpi-WT-1	4768	4803	4768_4803	6	6	4768	4803	35	45	69	0.117647	0.08
A21	EU-RNA-8hpi-WT-1	4769	4806	4769_4806	4	4	4769	4806	37	45	68	0.0816327	0.0555556
A22	EU-RNA-8hpi-WT-1	4795	4874	4795_4874	5	5	4795	4874	79	67	1423	0.0694444	0.0035014
A23	EU-RNA-8hpi-WT-1	2778	4881	2778_4881	5	5	2778	4881	2103	2535	2365	0.0019685	0.0021097
A24	EU-RNA-8hpi-WT-1	5253	5276	5253_5276	4	4	5253	5276	23	81	551	0.0470588	0.00720721
A25	EU-RNA-8hpi-WT-1	1485	5410	1485_5410	4	4	1485	5410	3925	567	396	0.00700525	0.01
A26	EU-RNA-8hpi-WT-1	1290	5648	1290_5648	4	4	1290	5648	4358	1526	669	0.00261438	0.00594354
A27	EU-RNA-8hpi-WT-1	4725	5803	4725_5803	4	4	4725	5803	1078	1575	633	0.00253325	0.00627943
A28	EU-RNA-8hpi-WT-1	5697	5953	5697_5953	4	4	5697	5953	256	750	863	0.00530504	0.00461361
A29	EU-RNA-8hpi-WT-1	5946	6034	5946_6034	4	4	5946	6034	88	557	1035	0.00713012	0.00384986
A30	EU-RNA-8hpi-WT-1	5984	6037	5984_6037	4	4	5984	6037	53	1471	603	0.00271186	0.00658979
A31	EU-RNA-8hpi-WT-1	1621	6260	1621_6260	4	4	1621	6260	4639	275	727	0.0143369	0.00547196
A32	EU-RNA-8hpi-WT-1	6088	6441	6088_6441	4	4	6088	6441	353	563	798	0.00705467	0.00498753
A33	EU-RNA-8hpi-WT-1	5782	6493	5782_6493	4	4	5782	6493	711	487	907	0.00814664	0.00439078
A34	EU-RNA-8hpi-WT-1	6325	6493	6325_6493	4	4	6325	6493	168	588	907	0.00675676	0.00439078
A35	EU-RNA-8hpi-WT-1	71	6657	71_6657	8	8	71	6657	6586	1094	209	0.00725953	0.0368664
A36	EU-RNA-8hpi-WT-1	4409	6734	4409_6734	4	4	4409	6734	2325	1189	1712	0.00335289	0.002331
A37	EU-RNA-8hpi-WT-1	3881	6841	3881_6841	5	5	3881	6841	2960	947	230	0.0052521	0.0212766
A38	EU-RNA-8hpi-WT-1	6105	6990	6105_6990	4	4	6105	6990	885	620	436	0.00641026	0.00909091
A39	EU-RNA-8hpi-WT-1	1696	7153	1696_7153	5	5	1696	7153	5457	461	519	0.0107296	0.00954198
A40	EU-RNA-8hpi-WT-1	7255	7279	7255_7279	4	4	7255	7279	24	139	2183	0.027972	0.00182899
A41	EU-RNA-8hpi-WT-1	5254	7556	5254_7556	4	4	5254	7556	2302	84	550	0.0454545	0.00722022
A42	EU-RNA-8hpi-WT-1	237	7872	237_7872	4	4	237	7872	7635	544	118	0.00729927	0.0327869
A43	EU-RNA-8hpi-WT-1	1561	7890	1561_7890	5	5	1561	7890	6329	963	307	0.00516529	0.0160256
A44	EU-RNA-8hpi-WT-1	3565	7910	3565_7910	4	4	3565	7910	4345	512	1714	0.00775194	0.00232829
A45	EU-RNA-8hpi-WT-1	2400	8229	2400_8229	4	4	2400	8229	5829	351	438	0.0112676	0.00904977
A46	EU-RNA-8hpi-WT-1	8047	8234	8047_8234	4	4	8047	8234	187	1124	941	0.0035461	0.0042328
A47	EU-RNA-8hpi-WT-1	7714	8339	7714_8339	4	4	7714	8339	625	199	1503	0.0197044	0.00265428
A48	EU-RNA-8hpi-WT-1	8152	8722	8152_8722	4	4	8152	8722	570	1497	2296	0.00266489	0.00173913
A49	EU-RNA-8hpi-WT-1	7248	9208	7248_9208	4	4	7248	9208	1960	87	1556	0.043956	0.0025641
A50	EU-RNA-8hpi-WT-1	4860	9347	4860_9347	4	4	4860	9347	4487	394	294	0.0100503	0.0134228
A51	EU-RNA-8hpi-WT-1	10721	10917	10721_10917	4	4	10721	10917	196	1961	1118	0.00203562	0.00356506
A52	EU-RNA-8hpi-WT-1	943	11361	943_11361	4	4	943	11361	10418	5182	2716	0.000771307	0.00147059
A53	EU-RNA-8hpi-WT-1	11244	11362	11244_11362	5	5	11244	11362	118	3057	2767	0.00163292	0.00180375
A54	EU-RNA-8hpi-WT-1	6688	11609	6688_11609	4	4	6688	11609	4921	707	2224	0.00562588	0.00179533
A55	EU-RNA-8hpi-WT-1	11058	11766	11058_11766	6	6	11058	11766	708	1534	969	0.0038961	0.00615385
A56	EU-RNA-8hpi-WT-1	3745	11893	3745_11893	4	4	3745	11893	8148	1232	386	0.00323625	0.0102564
A57	EU-RNA-8hpi-WT-1	12025	12127	12025_12127	4	4	12025	12127	102	2090	4395	0.00191022	0.000909298
A58	EU-RNA-8hpi-WT-1	12087	12140	12087_12140	4	4	12087	12140	53	3178	2187	0.00125707	0.00182565
A59	EU-RNA-8hpi-WT-1	6109	12314	6109_12314	4	4	6109	12314	6205	876	1645	0.00454545	0.00242571
A60	EU-RNA-8hpi-WT-1	12662	12710	12662_12710	4	4	12662	12710	48	1979	774	0.00201715	0.00514139
A61	EU-RNA-8hpi-WT-1	12553	12782	12553_12782	4	4	12553	12782	229	2456	4164	0.00162602	0.000959693
A62	EU-RNA-8hpi-WT-1	3213	12785	3213_12785	4	4	3213	12785	9572	254	8101	0.0155039	0.000493523
A63	EU-RNA-8hpi-WT-1	5622	12917	5622_12917	5	5	5622	12917	7295	267	4546	0.0183824	0.00109866
A64	EU-RNA-8hpi-WT-1	13292	13407	13292_13407	4	4	13292	13407	115	1546	1264	0.00258065	0.00315457
A65	EU-RNA-8hpi-WT-1	13412	13599	13412_13599	5	5	13412	13599	187	2088	3705	0.00238892	0.00134771
A66	EU-RNA-8hpi-WT-1	5622	13754	5622_13754	4	4	5622	13754	8132	267	2016	0.0147601	0.0019802
A67	EU-RNA-8hpi-WT-1	14003	14037, 14038	14003_14037, 14003_14038	4, 4	8	14003	14038	35	3275	2119	0.0024368	0.00376117
A68	EU-RNA-8hpi-WT-1	14016	14036	14016_14036	8	8	14016	14036	20	1097	1825	0.00723982	0.00436443
A69	EU-RNA-8hpi-WT-1	14019	14038	14019_14038	4	4	14019	14038	19	1018	2119	0.00391389	0.00188413
A70	EU-RNA-8hpi-WT-1	13986	14055	13986_14055	11	11	13986	14055	69	8608	867	0.00127625	0.0125285
A71	EU-RNA-8hpi-WT-1	13995	14059	13995_14059	4	4	13995	14059	64	4863	2064	0.000821862	0.00193424
A72	EU-RNA-8hpi-WT-1	11830	14062	11830_14062	5	5	11830	14062	2232	433	1804	0.0114155	0.00276396
A73	EU-RNA-8hpi-WT-1	13968	14084	13968_14084	5	5	13968	14084	116	8683	2989	0.000575506	0.00167001
A74	EU-RNA-8hpi-WT-1	5622	14515	5622_14515	4	4	5622	14515	8893	267	2436	0.0147601	0.00163934
A75	EU-RNA-8hpi-WT-1	15	14559	15_14559	4	4	15	14559	14544	524	19132	0.00757576	0.00020903
A76	EU-RNA-8hpi-WT-1	1029	14625	1029_14625	4	4	1029	14625	13596	548	9182	0.00724638	0.000435445
A77	EU-RNA-8hpi-WT-1	13322	14627	13322_14627	4	4	13322	14627	1305	1471	7713	0.00271186	0.000518336
A78	EU-RNA-8hpi-WT-1	14595	14654	14595_14654	14	14	14595	14654	59	14453	5789	0.00096772	0.00241255
A79	EU-RNA-8hpi-WT-1	14608	14655	14608_14655	8	8	14608	14655	47	14272	6159	0.000560224	0.00129723
A80	EU-RNA-8hpi-WT-1	14595	14690	14595_14690	14	14	14595	14690	95	14453	3592	0.00096772	0.00388242
A81	EU-RNA-8hpi-WT-1	319	14743	319_14743	9	9	319	14743	14424	1607	4953	0.00556931	0.00181378
A82	EU-RNA-8hpi-WT-1	14736	14755	14736_14755	7	7	14736	14755	19	6324	3599	0.00110567	0.00194121
A83	EU-RNA-8hpi-WT-1	14598	14768	14598_14768	4	4	14598	14768	170	13595	6454	0.000294139	0.000619387
A84	EU-RNA-8hpi-WT-1	12825	14793	12825_14793	5	5	12825	14793	1968	6233	18109	0.000801539	0.00027603
A85	EU-RNA-8hpi-WT-1	14786	14850	14786_14850	9	9	14786	14850	64	11981	2416	0.000750626	0.00371134
B0	EU-RNA-8hpi-WT-2	199	246	199_246	4	4	199	246	47	2331	930	0.00171306	0.00428266
B1	EU-RNA-8hpi-WT-2	684	808	684_808	4	4	684	808	124	243	1651	0.0161943	0.00241692
B2	EU-RNA-8hpi-WT-2	1004	1036, 1037	1004_1036, 1004_1037	5, 4	9	1004	1037	33	300	385	0.0291262	0.0228426
B3	EU-RNA-8hpi-WT-2	1109	1147	1109_1147	8	8	1109	1147	38	1052	437	0.00754717	0.0179775
B4	EU-RNA-8hpi-WT-2	1506	1533	1506_1533	9	9	1506	1533	27	472	151	0.018711	0.05625
B5	EU-RNA-8hpi-WT-2	1545	1611	1545_1611	4	4	1545	1611	66	474	816	0.0083682	0.00487805
B6	EU-RNA-8hpi-WT-2	1679	1859	1679_1859	5	5	1679	1859	180	732	495	0.00678426	0.01
B7	EU-RNA-8hpi-WT-2	1660	1871	1660_1871	4	4	1660	1871	211	497	1069	0.00798403	0.00372787
B8	EU-RNA-8hpi-WT-2	3748	3784	3748_3784	10	10	3748	3784	36	860	474	0.0114943	0.0206612
B9	EU-RNA-8hpi-WT-2	4669	4768	4669_4768	4	4	4669	4768	99	694	169	0.00573066	0.0231214
B10	EU-RNA-8hpi-WT-2	6269	6300	6269_6300	5	5	6269	6300	31	498	641	0.00994036	0.00773994
B11	EU-RNA-8hpi-WT-2	71	6657	71_6657	15	15	71	6657	6586	1774	438	0.00838457	0.0331126
B12	EU-RNA-8hpi-WT-2	14003	14038	14003_14038	4	4	14003	14038	35	2599	1166	0.00153669	0.0034188
B13	EU-RNA-8hpi-WT-2	14010, 14011	14038	14010_14038, 14011_14038	24, 17	41	14011	14038	27	542	1166	0.0703259	0.0339685
B14	EU-RNA-8hpi-WT-2	13986	14055, 14056	13986_14055, 13986_14056	11, 8	19	13986	14056	70	4407	786	0.00429282	0.0236025
B15	EU-RNA-8hpi-WT-2	14231	14264	14231_14264	6	6	14231	14264	33	2492	5247	0.00240192	0.0011422
B16	EU-RNA-8hpi-WT-2	14595	14654, 14655	14595_14654, 14595_14655	5, 7	12	14595	14655	60	6774	4432	0.00176835	0.00270027
B17	EU-RNA-8hpi-WT-2	14608	14655	14608_14655	14	14	14608	14655	47	5119	4432	0.00272745	0.0031489
B18	EU-RNA-8hpi-WT-2	14612	14655	14612_14655	4	4	14612	14655	43	4576	4432	0.000873362	0.000901713
B19	EU-RNA-8hpi-WT-2	14598	14768	14598_14768	4	4	14598	14768	170	6534	6054	0.000611808	0.000660284
B20	EU-RNA-8hpi-WT-2	14786	14850	14786_14850	4	4	14786	14850	64	9982	2527	0.000400561	0.0015804
