## Supplementary Table 8 for "Ribosome profiling of porcine reproductive and respiratory syndrome virus reveals novel features of viral gene expression"

### Sheet: NA_PRRSV
PRICE output for NA PRRSV, filtered for viral ORFs with FDR-corrected p value < 0.05
ORF name	Gene	Id	Location	Candidate Location	Codon	Type	Start	Range	p value	FDR-corrected p value	noCHX_Ribo_6hpi_WT_1	noCHX_Ribo_6hpi_WT_2	noCHX_Ribo_6hpi_KO2_1	noCHX_Ribo_6hpi_KO2_2	noCHX_Ribo_9hpi_WT_1	noCHX_Ribo_9hpi_WT_2	noCHX_Ribo_9hpi_WT_3	noCHX_Ribo_9hpi_WT_4	noCHX_Ribo_9hpi_KO2_1	noCHX_Ribo_9hpi_KO2_2	noCHX_Ribo_9hpi_KO2_3	noCHX_Ribo_9hpi_KO2_4	noCHX_Ribo_12hpi_WT_1	noCHX_Ribo_12hpi_WT_2	noCHX_Ribo_12hpi_KO2_1	noCHX_Ribo_12hpi_KO2_2	Total
uORF	PRRSV_ORF1b	PRRSV_gRNA_uORF_8	KC469618.1+:23-56	KC469618.1+:23-56	ATG	uORF	0.32	0.58	0.0048946	0.0121498	22.3	38	10	13.7	5664	3975.2	616.6	4236.5	8060.2	942.5	1599.2	409.9	37514.3	2894.6	17772.8	16748.4	100518
ORF1a	PRRSV_ORF1b	PRRSV_gRNA_uoORF_1	KC469618.1+:2248-7702	KC469618.1+:160-7702	CTG	uoORF	0.35	0.27	0	0	4294.8	3107	1816.6	2028.1	157734	59378	8779.3	36772.1	196963	20272.7	26944.1	6126.7	34444.4	11397.9	35057.4	29705.7	634822
nsp2-iORF	PRRSV_ORF1b	PRRSV_gRNA_uORF_112	KC469618.1+:2642-2750	KC469618.1+:2642-2750	AAG	uORF	0.36	0.43	0.0084509	0.0205383	1.9	1.8	0	0.6	103.1	29.1	4.2	15.2	79	8.4	12.7	1.6	29.5	11.9	16.7	17	332.6
nsp2TF transframe	PRRSV_ORF1b	PRRSV_gRNA_uORF_15	KC469618.1+:3881-4397	KC469618.1+:3881-4397	AGG	uORF	0.08	0.57	0	0	103.8	90.7	7.9	12.7	6126.7	2544.2	314	2009.7	1279.6	178.8	197.9	70.5	1445	479	255.1	250.4	15365.9
ORF1b	PRRSV_ORF1b	PRRSV_gRNA_Trunc_6	KC469618.1+:7815-12072	KC469618.1+:7695-12072	GTG	Trunc	0.26	0.09	0	0	435	307.9	202.6	222.9	31534.7	14340.6	2505.6	8105.7	36587.8	4519.8	6171.8	1296.4	24504.4	6660.5	21285.6	17102.7	175784
nsp9-iORF	PRRSV_ORF1b	PRRSV_gRNA_iORF_92	KC469618.1+:9436-9523	KC469618.1+:9430-9523	CTG	iORF	0.47	0.4	0.0077515	0.0189175	1	0.9	1.9	0.1	117.5	61.5	26.1	40.1	125.1	18	27	0.8	72.2	36.7	59.4	41.4	629.7
nsp10-iORF1	PRRSV_ORF1b	PRRSV_gRNA_iORF_57	KC469618.1+:9718-9790	KC469618.1+:9613-9790	ATT	iORF	0.55	0.3	0.0031015	0.0078099	1	0	0	2	83.4	63.1	6.1	23.4	87.6	8.4	24.8	6.5	56.2	20.4	50.5	36	469.4
nsp10-iORF2	PRRSV_ORF1b	PRRSV_gRNA_iORF_36	KC469618.1+:10651-10819	KC469618.1+:10534-10819	ATT	iORF	0.35	0.36	0.00028606	0.00077455	0	2.7	0	1.1	278.3	134.9	23.8	70.4	371.9	52.1	56	16.5	552.8	126.5	396.8	406.1	2489.9
nsp10-iORF3	PRRSV_ORF1b	PRRSV_gRNA_iORF_62	KC469618.1+:10844-10880	KC469618.1+:10844-10880	ATG	iORF	0.23	0.6	0.00068607	0.00181562	0.1	0.1	1	0	80.9	29.3	1.9	12	77.9	13	19.4	1.3	458.3	28.1	244.5	211.4	1179.3
nsp11-iORF1	PRRSV_ORF1b	PRRSV_gRNA_iORF_33	KC469618.1+:11068-11173	KC469618.1+:11068-11173	ATG	iORF	0.6	0.56	7.0458e-05	0.000195928	1	1.6	3	0	442.2	138.8	43.4	156.3	546.8	58.8	87.3	22.4	583.6	198.8	660.5	525.2	3469.8
nsp11-iORF2	PRRSV_ORF1b	PRRSV_gRNA_iORF_39	KC469618.1+:11287-11428	KC469618.1+:11284-11428	TTG	iORF	0.22	0.15	6.3555e-05	0.000177087	1.9	0	1.3	1.9	262.3	152	15.9	90.1	276	63	66.9	17.2	551.2	129.7	388.4	357.5	2375.5
nsp11-iORF3	PRRSV_ORF1b	PRRSV_gRNA_iORF_38	KC469618.1+:11396-11501	KC469618.1+:11387-11501	ACG	iORF	0.33	0.54	0.00070008	0.00185119	1.2	0.1	0.2	4	373.7	293.2	24.7	97.6	435.6	75	96	22	440	108.2	330.6	334.5	2636.4
nsp12-iORF	PRRSV_ORF1b	PRRSV_gRNA_iORF_13	KC469618.1+:11773-12019	KC469618.1+:11644-12019	ATT	iORF	0.45	0.18	0	0	5.1	1.1	1.6	3.9	1699.2	687.1	119.5	599.8	2672	330.9	468.8	84.5	2961.9	1101.7	3037.2	2461.6	16235.8
GP2	PRRSV_ORF1b	PRRSV_gRNA_dORF_5	KC469618.1+:12073-12844	KC469618.1+:12073-12844	ATG	dORF	0.4	0.07	0	0	2.7	2.4	3.3	8.1	21385.3	12823.2	1909.3	10217.2	32076.2	5299.9	6860.3	1303.5	36858.2	7820.1	27389.9	23114.5	187074
E	PRRSV_ORF1b	PRRSV_gRNA_dORF_10	KC469618.1+:12108-12300	KC469618.1+:12078-12300	ATT	dORF	0.31	0.55	1.0408e-16	3.66032e-16	1	0.6	1	1.2	2995.2	1595.5	173.9	1533.9	5372.2	742.5	1039.1	202.8	9137	1793.2	9748.2	8113	42450.4
GP2-iORF	PRRSV_ORF1b	PRRSV_gRNA_dORF_21	KC469618.1+:12296-12392	KC469618.1+:12296-12392	ATG	dORF	0.47	0.42	0.0009713	0.00255077	0	0	0.3	0	686.4	259	33.4	286.9	1167.3	96.4	184	31.9	1613.9	535.2	1671.9	1379.5	7946
GP3	PRRSV_ORF1b	PRRSV_gRNA_dORF_4	KC469618.1+:12696-13461	KC469618.1+:12696-13461	ATG	dORF	0.31	0.55	0	0	7.1	5.5	2.4	4.9	25485.6	13679.3	1809.2	9907.5	41218.4	6276.8	8293	1380.2	45833.9	12791.3	35151.4	29108.6	230955
GP3-iORF	PRRSV_ORF1b	PRRSV_gRNA_dORF_22	KC469618.1+:13102-13240	KC469618.1+:13102-13240	ATG	dORF	0.26	0.56	0.0016566	0.00426851	1	1	1	1.6	571	476.7	50.6	340.4	1435.5	223	263.6	54	1628.8	178	1261.8	1188.7	7676.6
GP4	PRRSV_ORF1b	PRRSV_gRNA_dORF_7	KC469618.1+:13265-13778	KC469618.1+:13265-13778	GTG	dORF	0.41	0.21	0	0	8.8	5.9	11.2	5.3	14434	7457.3	1084.9	6738.6	28244.6	3510	6184.1	894.7	32400.5	12724	28768.9	25424	167897
GP4-iORF	PRRSV_ORF1b	PRRSV_gRNA_dORF_30	KC469618.1+:13515-13569	KC469618.1+:13509-13569	ATT	dORF	0.47	0.24	0.0039236	0.00980294	0	0	0.1	0	481.8	179.3	23.7	204.9	686.3	108.9	134.6	28.3	476.1	375.4	439.7	504.9	3644.1
5a	PRRSV_ORF1b	PRRSV_gRNA_dORF_9	KC469618.1+:13784-13934	KC469618.1+:13778-13934	AAG	dORF	0.31	0.3	0	0	1.1	3	0	3.2	5950.3	2621.4	269.5	2071.8	9806.6	732.4	1135.3	253.1	15850.4	3616.1	11263.3	9704.9	63282.4
GP5	PRRSV_ORF1b	PRRSV_gRNA_dORF_3	KC469618.1+:13788-14391	KC469618.1+:13788-14391	ATG	dORF	0.24	0.28	0	0	9.4	12	5.4	11.8	58242.6	27108.6	4610.1	23427	114155	16171.6	19748.4	4107.5	122997	29098.7	114018	93536.9	627260
M	PRRSV_ORF1b	PRRSV_gRNA_dORF_2	KC469618.1+:14375-14900	KC469618.1+:14375-14900	ATG	dORF	0.27	0.55	0	0	16.4	6.1	4.4	19.2	64897.6	27903.6	5313.5	25582.3	114130	14632.8	21752.2	3577.5	129087	28092.4	113407	92372.1	640795
M-iORF	PRRSV_ORF1b	PRRSV_gRNA_dORF_28	KC469618.1+:14391-14463	KC469618.1+:14391-14463	ATG	dORF	0.53	0.6	0.001188	0.00310029	0	0	0.8	0	314	161.7	15.7	147.5	462.9	56.2	107.8	12.2	1215.8	243.2	954.9	725.9	4418.6
N	PRRSV_ORF1b	PRRSV_gRNA_dORF_0	KC469618.1+:14889-15261	KC469618.1+:14889-15261	ATG	dORF	0.32	0.55	0	0	15.2	16	10.5	18	81188.4	38165.3	6703.9	36543.7	158584	19320.1	27068.2	4601.6	194685	57552.5	172172	134796	931440

### Sheet: EU_PRRSV
PRICE output for EU PRRSV, filtered for viral ORFs with FDR-corrected p value < 0.05
ORF name	Gene	Id	Location	Candidate Location	Codon	Type	Start	Range	p value	FDR-corrected p value	CHX_Ribo_8hpi_WT_1	CHX_Ribo_8hpi_WT_2	Total
ORF1a	PRRSV_EU_ORF1b	PRRSV_EU_gRNA_uoORF_0	PRRSV_EU_vaccine_strain_Lior+:1211-7190	PRRSV_EU_vaccine_strain_Lior+:86-7190	ATT	uoORF	0.22	0.09	0	0	41532.9	16760.4	58293.3
nsp2-iORF1	PRRSV_EU_ORF1b	PRRSV_EU_gRNA_uORF_102	PRRSV_EU_vaccine_strain_Lior+:2038-2062	PRRSV_EU_vaccine_strain_Lior+:2023-2062	AGG	uORF	0.24	0.22	0.026364	0.0361483	33.4	16.5	49.9
nsp2-iORF2	PRRSV_EU_ORF1b	PRRSV_EU_gRNA_uORF_96	PRRSV_EU_vaccine_strain_Lior+:2161-2230	PRRSV_EU_vaccine_strain_Lior+:2161-2230	GTG	uORF	0.19	0.16	0.00025676	0.000395158	36.5	36.4	72.9
ORF1b	PRRSV_EU_ORF1b	PRRSV_EU_gRNA_Trunc_4	PRRSV_EU_vaccine_strain_Lior+:7201-11563	PRRSV_EU_vaccine_strain_Lior+:7201-11563	TTG	Trunc	0.16	0.21	0	0	18432.2	6981.3	25413.5
nsp9-iORF1	PRRSV_EU_ORF1b	PRRSV_EU_gRNA_iORF_107	PRRSV_EU_vaccine_strain_Lior+:7209-7239	PRRSV_EU_vaccine_strain_Lior+:7209-7239	CTG	iORF	0.25	0.26	0.0027016	0.00392237	22.7	11.7	34.4
nsp9-iORF2	PRRSV_EU_ORF1b	PRRSV_EU_gRNA_iORF_72	PRRSV_EU_vaccine_strain_Lior+:7790-7967	PRRSV_EU_vaccine_strain_Lior+:7790-7967	ATG	iORF	0.15	0.24	0.0095448	0.0134516	100.1	29	129.1
nsp9-iORF3	PRRSV_EU_ORF1b	PRRSV_EU_gRNA_iORF_128	PRRSV_EU_vaccine_strain_Lior+:8400-8427	PRRSV_EU_vaccine_strain_Lior+:8400-8427	ATG	iORF	0.31	0.24	0.00057575	0.000866667	22.7	7.2	29.8
nsp10-iORF1	PRRSV_EU_ORF1b	PRRSV_EU_gRNA_iORF_67	PRRSV_EU_vaccine_strain_Lior+:9200-9224	PRRSV_EU_vaccine_strain_Lior+:9152-9224	ATC	iORF	0.31	0.3	0.0087083	0.0123223	57.4	10	67.4
nsp10-iORF2	PRRSV_EU_ORF1b	PRRSV_EU_gRNA_iORF_74	PRRSV_EU_vaccine_strain_Lior+:9710-9926	PRRSV_EU_vaccine_strain_Lior+:9710-9926	CTG	iORF	0.15	0.32	0.012113	0.0169221	68.6	37.9	106.5
nsp10-iORF3	PRRSV_EU_ORF1b	PRRSV_EU_gRNA_iORF_85	PRRSV_EU_vaccine_strain_Lior+:10259-10310	PRRSV_EU_vaccine_strain_Lior+:10259-10310	CTG	iORF	0.18	0.33	0.0011855	0.00176517	60.6	43.9	104.5
GP2	PRRSV_EU_ORF1b	PRRSV_EU_gRNA_dORF_7	PRRSV_EU_vaccine_strain_Lior+:11570-12323	PRRSV_EU_vaccine_strain_Lior+:11570-12323	GTG	dORF	0.2	0.29	0	0	9319.5	3777.3	13096.8
GP3	PRRSV_EU_ORF1b	PRRSV_EU_gRNA_dORF_6	PRRSV_EU_vaccine_strain_Lior+:12271-12979	PRRSV_EU_vaccine_strain_Lior+:12148-12979	ACG	dORF	0.22	0.16	1.0473e-06	1.84682e-06	10216.9	3792	14008.9
GP4	PRRSV_EU_ORF1b	PRRSV_EU_gRNA_dORF_5	PRRSV_EU_vaccine_strain_Lior+:12723-13275	PRRSV_EU_vaccine_strain_Lior+:12723-13275	ATG	dORF	0.24	0.19	0	0	14462.1	5830	20292.1
GP5	PRRSV_EU_ORF1b	PRRSV_EU_gRNA_dORF_2	PRRSV_EU_vaccine_strain_Lior+:13301-13877	PRRSV_EU_vaccine_strain_Lior+:13301-13877	TTG	dORF	0.3	0.2	0	0	28205.1	11669.9	39875
M	PRRSV_EU_ORF1b	PRRSV_EU_gRNA_dORF_3	PRRSV_EU_vaccine_strain_Lior+:13966-14386	PRRSV_EU_vaccine_strain_Lior+:13966-14386	GTG	dORF	0.32	0.21	0	0	25104.9	10897.9	36002.9
N	PRRSV_EU_ORF1b	PRRSV_EU_gRNA_dORF_1	PRRSV_EU_vaccine_strain_Lior+:14405-14762	PRRSV_EU_vaccine_strain_Lior+:14405-14762	AAG	dORF	0.28	0.29	0	0	36474.6	16753.6	53228.2
PRICE output for EU PRRSV, canonical ORFs where FDR-corrected p value > 0.05
ORF name	Gene	Id	Location	Candidate Location	Codon	Type	Start	Range	p value	FDR-corrected p value	CHX_Ribo_8hpi_WT_1	CHX_Ribo_8hpi_WT_2	Total
nsp2TF transframe	PRRSV_EU_ORF1b	PRRSV_EU_gRNA_uORF_17	PRRSV_EU_vaccine_strain_Lior+:3345-3855	PRRSV_EU_vaccine_strain_Lior+:3345-3855	TTG	uORF	0.25	0.1	0.85313	0.912187	812.2	341.7	1153.9
E	PRRSV_EU_ORF1b	PRRSV_EU_gRNA_dORF_8	PRRSV_EU_vaccine_strain_Lior+:11659-11791	PRRSV_EU_vaccine_strain_Lior+:11608-11791	ATT	dORF	0.32	0.18	0.86128	0.919879	3796.6	1099.3	4895.9
5a	PRRSV_EU_ORF1b	PRRSV_EU_gRNA_dORF_18	PRRSV_EU_vaccine_strain_Lior+:13315-13408	PRRSV_EU_vaccine_strain_Lior+:13276-13408	TTG	dORF	0.25	0.09	0.99995	1	499.2	190.1	689.3
